# A comprehensive analysis of vomeronasal organ transcriptome reveals variable gene expression depending on age and function in rabbits

**DOI:** 10.1101/2020.11.24.395517

**Authors:** PR Villamayor, D Robledo, C Fernández, J Gullón, L Quintela, P Sánchez-Quinteiro, P Martínez

**Affiliations:** Department of Zoology Genetics and Physical Anthropology. Faculty of Veterinary. University of Santiago de Compostela, Lugo Spain; Department of Anatomy, Animal Production and Clinical Veterinary Sciences. Faculty of Veterinary. University of Santiago de Compostela, Lugo Spain; The Roslin Institute and Royal (Dick) School of Veterinary Studies University of Edinburgh Midlothian UK; COGAL SL, Cooperativa Conejos Gallegos; Department of Animal Pathology. Faculty of Veterinary. University of Santiago de Compostela, Lugo Spain

**Keywords:** vomeronasal organ, gene expression, age-dependent changes, VNO-receptors, rabbits

## Abstract

The vomeronasal organ (VNO) is a chemosensory organ specialized in the detection of pheromones and consequently the regulation of behavioural responses mostly related to reproduction. VNO shows a broad variation on its organization, functionality and gene expression in vertebrates, and although the species analyzed to date have shown very specific features, its expression patterns have only been well-characterized in mice. Despite rabbits represent a model of chemocommunication, unfortunately no genomic studies have been performed on VNO of this species to date. The capacity of VNO to detect a great variety of different stimuli suggests a large number of genes with complex organization to support this function. Here we provide the first comprehensive gene expression analysis of the rabbit VNO through RNA-seq across different sexual maturation stages. We characterized the VNO transcriptome, updating the number of the two main vomeronasal receptor (VR) families, 129 V1R and 70 V2R. Among others, the expression of transient receptor potential channel 2 (TRPC2), a crucial cation channel generating electrical responses to sensory stimulation in vomeronasal neurons, along with the specific expression of some fomyl-peptide receptors and H2-Mv genes, both known to have specific roles in the VNO, revealed a the particular gene expression repertoire of this organ, but also its singularity in rabbits. Moreover, juvenile and adult VNO transcriptome showed consistent differences, which may indicate that these receptors are tuned to fulfill specific functions depending on maturation age. We also identified VNO-specific genes, including most VR and TRPC2, thus confirming their functional association with the VNO. Overall, these results represent the genomic baseline for future investigations which seek to understand the genetic basis of behavioural responses canalized through the VNO.

**HIGHLIGHTS:**

1. First description of the rabbit vomeronasal organ (VNO) transcriptome
2. VNO contains a unique gene repertoire depending on the species
3. High fluctuation of the VNO gene expression reveals changes dependent on age and specific functions
4. Most vomeronasal-receptors (VR) and transient receptor potential channel 2 (TRPC2) genes are VNO-specific
5. Reproduction-related genes shows a wide expression pattern
