## Supplementary file 3 for "A comprehensive analysis of vomeronasal organ transcriptome reveals variable gene expression depending on age and function in rabbits"

### Sheet: VR expression
ID	Juveniles expression	Adults expression	Average expression	Gene stable ID	Gene stable ID version	Gene description	Chromosome/scaffold name	Gene start (bp)	Gene end (bp)	Strand	Gene name	UniProtKB Gene Name symbol	HGNC symbol			V1R
ENSOCUG00000001134	72.0477	63.7135	67.8806	ENSOCUG00000001134	ENSOCUG00000001134.2	vomeronasal 1 receptor oryCunV1R1599 [Source:NCBI gene;Acc:100311066]	GL018792	522320	523258	1	ORYCUNV1R1599	ORYCUNV1R1599				V2R
ENSOCUG00000010398	13.494	4.16687	8.83042	ENSOCUG00000010398	ENSOCUG00000010398.3	Oryctolagus cuniculus vomeronasal 1 receptor oryCunV1R1536 (ORYCUNV1R1536), mRNA. [Source:RefSeq mRNA;Acc:NM_001167225]	GL018916	16327	18586	1	ORYCUNV1R1536
ENSOCUG00000017075	8.36498	4.59067	6.47783	ENSOCUG00000017075	ENSOCUG00000017075.3	Vomeronasal type-1 receptor 2; AltName: Full=G-protein coupled receptor GPCR25; Short=hGPCR25; AltName: Full=V1r-like receptor 2	GL018885	300611	316880	-1	ORYCUNV1R1598		VN1R2		v1r expression	11.486
ENSOCUG00000020901	9.80548	6.81012	8.3078	ENSOCUG00000020901	ENSOCUG00000020901.2	Oryctolagus cuniculus vomeronasal 1 receptor oryCunV1R1523 (ORYCUNV1R1523), mRNA. [Source:RefSeq mRNA;Acc:NM_001167212]	GL018747	356735	357640	1	ORYCUNV1R1523				v2r expression	54.4764
ENSOCUG00000021089	9.32068	3.39378	6.35723	ENSOCUG00000021089	ENSOCUG00000021089.2	vomeronasal 1 receptor oryCunV1R1528 [Source:NCBI gene;Acc:100310996]	GL018848	241139	242074	1	ORYCUNV1R1528				Mean v1r v2r	32.9812
ENSOCUG00000021382	9.41466	7.49972	8.45719	ENSOCUG00000021382	ENSOCUG00000021382.2	Oryctolagus cuniculus vomeronasal 1 receptor oryCunV1R1570 (ORYCUNV1R1570), mRNA. [Source:RefSeq mRNA;Acc:NM_001167257]	GL018792	971124	972047	1	ORYCUNV1R1535
ENSOCUG00000021871	0.527882	0	0.263941	ENSOCUG00000021871	ENSOCUG00000021871.2	Oryctolagus cuniculus vomeronasal 1 receptor oryCunV1R1552 (ORYCUNV1R1552), mRNA. [Source:RefSeq mRNA;Acc:NM_001167239]	GL018848	406192	407118	-1	ORYCUNV1R1585
ENSOCUG00000022050	9.7389	4.53587	7.13739	ENSOCUG00000022050	ENSOCUG00000022050.2	Oryctolagus cuniculus vomeronasal 1 receptor oryCunV1R1657 (ORYCUNV1R1657), mRNA. [Source:RefSeq mRNA;Acc:NM_001167353]	GL018916	387921	388844	-1	ORYCUNV1R1657
ENSOCUG00000022158	12.527	11.0016	11.7643	ENSOCUG00000022158	ENSOCUG00000022158.2	Oryctolagus cuniculus vomeronasal 1 receptor oryCunV1R1656 (ORYCUNV1R1656), mRNA. [Source:RefSeq mRNA;Acc:NM_001167335]	9	9453999	9454964	1	ORYCUNV1R1656
ENSOCUG00000022176	10.8666	5.89333	8.37996	ENSOCUG00000022176	ENSOCUG00000022176.1	Oryctolagus cuniculus vomeronasal 1 receptor oryCunV1R1565 (ORYCUNV1R1565), mRNA. [Source:RefSeq mRNA;Acc:NM_001167252]	GL018747	187213	188115	1	ORYCUNV1R1565	ORYCUNV1R1565
ENSOCUG00000022193	0.952585	0.194339	0.573462	ENSOCUG00000022193	ENSOCUG00000022193.2	Oryctolagus cuniculus vomeronasal 1 receptor oryCunV1R1592 (ORYCUNV1R1592), mRNA. [Source:RefSeq mRNA;Acc:NM_001167279]	GL019145	67192	68124	1	ORYCUNV1R1592
ENSOCUG00000022263	3.74041	2.32266	3.03153	ENSOCUG00000022263	ENSOCUG00000022263.2	Oryctolagus cuniculus vomeronasal 1 receptor oryCunV1R1600 (ORYCUNV1R1600), mRNA. [Source:RefSeq mRNA;Acc:NM_001167287]	GL018916	358299	359255	-1	ORYCUNV1R1600
ENSOCUG00000022409	10.8142	4.8497	7.83194	ENSOCUG00000022409	ENSOCUG00000022409.2	Oryctolagus cuniculus vomeronasal 1 receptor oryCunV1R1662 (ORYCUNV1R1662), mRNA. [Source:RefSeq mRNA;Acc:NM_001167355]	GL018886	473407	474342	1	ORYCUNV1R1662
ENSOCUG00000022599	0.274632	0.151825	0.213228	ENSOCUG00000022599	ENSOCUG00000022599.2	Oryctolagus cuniculus vomeronasal 1 receptor oryCunV1R1566 (ORYCUNV1R1566), mRNA. [Source:RefSeq mRNA;Acc:NM_001167253]	GL018848	102505	103422	-1	ORYCUNV1R1566
ENSOCUG00000022658	8.79649	5.59207	7.19428	ENSOCUG00000022658	ENSOCUG00000022658.2	Oryctolagus cuniculus vomeronasal 1 receptor oryCunV1R1625 (ORYCUNV1R1625), mRNA. [Source:RefSeq mRNA;Acc:NM_001167347]	9	8478544	8643549	-1	ORYCUNV1R1625
ENSOCUG00000022697	0.530321	0.188745	0.359533	ENSOCUG00000022697	ENSOCUG00000022697.2	Oryctolagus cuniculus vomeronasal 1 receptor oryCunV1R1529 (ORYCUNV1R1529), mRNA. [Source:RefSeq mRNA;Acc:NM_001167218]	GL018848	206322	207278	-1	ORYCUNV1R1529
ENSOCUG00000022923	1.28784	0.496554	0.892196	ENSOCUG00000022923	ENSOCUG00000022923.2	Oryctolagus cuniculus vomeronasal 1 receptor oryCunV1R1631 (ORYCUNV1R1631), mRNA. [Source:RefSeq mRNA;Acc:NM_001167316]	GL018885	384428	420131	1	ORYCUNV1R1631
ENSOCUG00000023098	16.5496	9.9665	13.258	ENSOCUG00000023098	ENSOCUG00000023098.2	Oryctolagus cuniculus vomeronasal 1 receptor oryCunV1R1512 (ORYCUNV1R1512), mRNA. [Source:RefSeq mRNA;Acc:NM_001167201]	18	3555651	3556538	-1	ORYCUNV1R1512
ENSOCUG00000023201	14.1638	10.4259	12.2948	ENSOCUG00000023201	ENSOCUG00000023201.2	Oryctolagus cuniculus vomeronasal 1 receptor oryCunV1R1604 (ORYCUNV1R1604), mRNA. [Source:RefSeq mRNA;Acc:NM_001167291]	GL018747	286331	328290	-1	ORYCUNV1R1604
ENSOCUG00000023812	0	0	0	ENSOCUG00000023812	ENSOCUG00000023812.2	Oryctolagus cuniculus vomeronasal 1 receptor oryCunV1R1590 (ORYCUNV1R1590), mRNA. [Source:RefSeq mRNA;Acc:NM_001167277]	GL019339	33948	34877	-1	ORYCUNV1R1590
ENSOCUG00000023916	16.3026	13.1202	14.7114	ENSOCUG00000023916	ENSOCUG00000023916.2	Oryctolagus cuniculus vomeronasal 1 receptor oryCunV1R1555 (ORYCUNV1R1555), mRNA. [Source:RefSeq mRNA;Acc:NM_001167242]	GL018913	90598	91524	1	ORYCUNV1R1555
ENSOCUG00000024001	11.1472	14.0948	12.621	ENSOCUG00000024001	ENSOCUG00000024001.2	vomeronasal 1 receptor oryCunV1R1660 [Source:NCBI gene;Acc:100311273]	GL018881	233826	234740	-1	ORYCUNV1R1660
ENSOCUG00000024059	8.17146	3.99627	6.08387	ENSOCUG00000024059	ENSOCUG00000024059.2	vomeronasal 1 receptor oryCunV1R1589 [Source:NCBI gene;Acc:100311056]	GL018926	175195	176106	1	ORYCUNV1R1589
ENSOCUG00000024199	9.62918	4.1469	6.88804	ENSOCUG00000024199	ENSOCUG00000024199.2	Oryctolagus cuniculus vomeronasal 1 receptor oryCunV1R1643 (ORYCUNV1R1643), mRNA. [Source:RefSeq mRNA;Acc:NM_001167327]	GL018763	840647	841582	1	ORYCUNV1R1643
ENSOCUG00000024501	43.9717	36.8709	40.4213	ENSOCUG00000024501	ENSOCUG00000024501.2	Oryctolagus cuniculus vomeronasal 1 receptor oryCunV1R1658 (ORYCUNV1R1658), mRNA. [Source:RefSeq mRNA;Acc:NM_001167336]	GL018792	343655	344626	-1	ORYCUNV1R1658
ENSOCUG00000024587	25.3471	14.89	20.1185	ENSOCUG00000024587	ENSOCUG00000024587.2	Oryctolagus cuniculus vomeronasal 1 receptor oryCunV1R1653 (ORYCUNV1R1653), mRNA. [Source:RefSeq mRNA;Acc:NM_001167352]	GL018763	805055	805975	1	ORYCUNV1R1653
ENSOCUG00000024725	12.7462	7.15608	9.95116	ENSOCUG00000024725	ENSOCUG00000024725.2	Oryctolagus cuniculus vomeronasal 1 receptor oryCunV1R1647 (ORYCUNV1R1647), mRNA. [Source:RefSeq mRNA;Acc:NM_001167330]	GL019662	17730	18656	-1	ORYCUNV1R1647
ENSOCUG00000024971	1.98731	1.09456	1.54094	ENSOCUG00000024971	ENSOCUG00000024971.2	Oryctolagus cuniculus vomeronasal 1 receptor oryCunV1R1627 (ORYCUNV1R1627), mRNA. [Source:RefSeq mRNA;Acc:NM_001167313]	GL018792	1145095	1146024	1	ORYCUNV1R1627
ENSOCUG00000025073	32.0436	23.023	27.5333	ENSOCUG00000025073	ENSOCUG00000025073.2	vomeronasal 1 receptor oryCunV1R1547 [Source:NCBI gene;Acc:100311014]	9	9254134	9255084	-1	ORYCUNV1R1547
ENSOCUG00000025670	0.923366	1.07096	0.997163	ENSOCUG00000025670	ENSOCUG00000025670.2	Oryctolagus cuniculus vomeronasal 1 receptor oryCunV1R1573 (ORYCUNV1R1573), mRNA. [Source:RefSeq mRNA;Acc:NM_001167260]	GL019501	44744	45706	-1	ORYCUNV1R1573
ENSOCUG00000026034	12.9766	6.16876	9.57269	ENSOCUG00000026034	ENSOCUG00000026034.2	Oryctolagus cuniculus vomeronasal 1 receptor oryCunV1R1617 (ORYCUNV1R1617), mRNA. [Source:RefSeq mRNA;Acc:NM_001167304]	GL018916	209477	210394	1	ORYCUNV1R1617
ENSOCUG00000026134	12.6589	4.68319	8.67103	ENSOCUG00000026134	ENSOCUG00000026134.2	Oryctolagus cuniculus vomeronasal 1 receptor oryCunV1R1633 (ORYCUNV1R1633), mRNA. [Source:RefSeq mRNA;Acc:NM_001167318]	GL018885	259366	260343	1	ORYCUNV1R1633
ENSOCUG00000027158	11.3605	4.53574	7.94812	ENSOCUG00000027158	ENSOCUG00000027158.2	Oryctolagus cuniculus vomeronasal 1 receptor oryCunV1R1524 (ORYCUNV1R1524), mRNA. [Source:RefSeq mRNA;Acc:NM_001167213]	9	9727815	9728750	1	ORYCUNV1R1524
ENSOCUG00000027225	5.76802	2.5432	4.15561	ENSOCUG00000027225	ENSOCUG00000027225.2	Oryctolagus cuniculus vomeronasal 1 receptor oryCunV1R1558 (ORYCUNV1R1558), mRNA. [Source:RefSeq mRNA;Acc:NM_001167245]	GL018913	197835	198764	1	ORYCUNV1R1558
ENSOCUG00000027364	1.71971	0.49096	1.10533	ENSOCUG00000027364	ENSOCUG00000027364.2	vomeronasal 1 receptor oryCunV1R1667 [Source:NCBI gene;Acc:100311276]	GL018916	333055	333984	-1	ORYCUNV1R1667
ENSOCUG00000027597	3.52822	2.61992	3.07407	ENSOCUG00000027597	ENSOCUG00000027597.2	Oryctolagus cuniculus vomeronasal 1 receptor oryCunV1R1564 (ORYCUNV1R1564), mRNA. [Source:RefSeq mRNA;Acc:NM_001167251]	GL018747	229843	270837	-1	ORYCUNV1R1564
ENSOCUG00000027947	0.427508	0.168581	0.298044	ENSOCUG00000027947	ENSOCUG00000027947.2	Oryctolagus cuniculus vomeronasal 1 receptor oryCunV1R1576 (ORYCUNV1R1576), mRNA. [Source:RefSeq mRNA;Acc:NM_001167263]	GL019375	69790	70752	-1	ORYCUNV1R1576
ENSOCUG00000028079	8.66933	7.44226	8.05579	ENSOCUG00000028079	ENSOCUG00000028079.2	Oryctolagus cuniculus vomeronasal 1 receptor oryCunV1R1621 (ORYCUNV1R1621), mRNA. [Source:RefSeq mRNA;Acc:NM_001167308]	9	9517625	9518578	1	ORYCUNV1R1621
ENSOCUG00000028160	6.24849	4.7793	5.51389	ENSOCUG00000028160	ENSOCUG00000028160.1	Oryctolagus cuniculus vomeronasal 1 receptor oryCunV1R1562 (ORYCUNV1R1562), mRNA. [Source:RefSeq mRNA;Acc:NM_001167249]	GL018814	222569	223516	1	ORYCUNV1R1562	ORYCUNV1R1562
ENSOCUG00000028177	4.02994	2.33463	3.18228	ENSOCUG00000028177	ENSOCUG00000028177.2	Oryctolagus cuniculus vomeronasal 1 receptor oryCunV1R1514 (ORYCUNV1R1514), mRNA. [Source:RefSeq mRNA;Acc:NM_001167203]	AAGW02082773	3817	4737	1	ORYCUNV1R1559
ENSOCUG00000028181	17.3115	14.1198	15.7157	ENSOCUG00000028181	ENSOCUG00000028181.1	Oryctolagus cuniculus vomeronasal 1 receptor oryCunV1R1588 (ORYCUNV1R1588), mRNA. [Source:RefSeq mRNA;Acc:NM_001167275]	GL018747	208294	209196	1	ORYCUNV1R1588	ORYCUNV1R1588
ENSOCUG00000029002	6.08908	3.37436	4.73172	ENSOCUG00000029002	ENSOCUG00000029002.2	Oryctolagus cuniculus vomeronasal 1 receptor oryCunV1R1569 (ORYCUNV1R1569), mRNA. [Source:RefSeq mRNA;Acc:NM_001167256]	GL018814	751113	751979	-1	ORYCUNV1R1569
ENSOCUG00000029418	66.6099	57.1754	61.8927	ENSOCUG00000029418	ENSOCUG00000029418.2	vomeronasal 1 receptor oryCunV1R1661 [Source:NCBI gene;Acc:100311117]	GL018814	107299	108245	1	ORYCUNV1R1661
ENSOCUG00000029794	17.9312	14.8643	16.3978	ENSOCUG00000029794	ENSOCUG00000029794.1	Oryctolagus cuniculus vomeronasal 1 receptor oryCunV1R1620 (ORYCUNV1R1620), mRNA. [Source:RefSeq mRNA;Acc:NM_001167307]	GL018792	1136881	1137849	1	ORYCUNV1R1620
ENSOCUG00000029838	29.2153	30.1677	29.6915	ENSOCUG00000029838	ENSOCUG00000029838.1	vomeronasal 1 receptor oryCunV1R1608 [Source:NCBI gene;Acc:100311075]	GL018763	583904	584845	-1	ORYCUNV1R1608
ENSOCUG00000029946	8.72655	6.19933	7.46294	ENSOCUG00000029946	ENSOCUG00000029946.1	vomeronasal 1 receptor oryCunV1R1605 [Source:NCBI gene;Acc:100311072]	9	8759315	8760265	-1	ORYCUNV1R1605
ENSOCUG00000030178	37.0013	31.9999	34.5006	ENSOCUG00000030178	ENSOCUG00000030178.1	Oryctolagus cuniculus vomeronasal 1 receptor oryCunV1R1652 (ORYCUNV1R1652), mRNA. [Source:RefSeq mRNA;Acc:NM_001167333]	GL018763	737354	738295	-1	ORYCUNV1R1652
ENSOCUG00000030368	0.724842	0.210909	0.467875	ENSOCUG00000030368	ENSOCUG00000030368.1	Vomeronasal type-1 receptor 4; AltName: Full=G-protein coupled receptor GPCR27; Short=hGPCR27; AltName: Full=V1r-like receptor 4	AAGW02082136	962	1864	-1			VN1R4
ENSOCUG00000030480	16.4807	7.13934	11.81	ENSOCUG00000030480	ENSOCUG00000030480.1	vomeronasal 1 receptor oryCunV1R1649 [Source:NCBI gene;Acc:100311111]	GL018763	538533	539474	1	ORYCUNV1R1649
ENSOCUG00000030514	3.0088	1.25896	2.13388	ENSOCUG00000030514	ENSOCUG00000030514.1	Oryctolagus cuniculus vomeronasal 1 receptor oryCunV1R1659 (ORYCUNV1R1659), mRNA. [Source:RefSeq mRNA;Acc:NM_001167344]	GL018885	550851	551774	1	ORYCUNV1R1659
ENSOCUG00000030534	1.3883	0.697579	1.04294	ENSOCUG00000030534	ENSOCUG00000030534.1	Oryctolagus cuniculus vomeronasal 1 receptor oryCunV1R1506 (ORYCUNV1R1506), mRNA. [Source:RefSeq mRNA;Acc:NM_001167195]	GL018763	758376	759317	-1	ORYCUNV1R1506
ENSOCUG00000030592	11.65	6.30141	8.97568	ENSOCUG00000030592	ENSOCUG00000030592.1	vomeronasal 1 receptor oryCunV1R1595 [Source:NCBI gene;Acc:100311062]	GL018885	320607	321515	1	ORYCUNV1R1595
ENSOCUG00000030661	11.5111	6.39684	8.95397	ENSOCUG00000030661	ENSOCUG00000030661.1	Oryctolagus cuniculus vomeronasal 1 receptor oryCunV1R1534 (ORYCUNV1R1534), mRNA. [Source:RefSeq mRNA;Acc:NM_001167223]	GL018741	336613	337527	-1	ORYCUNV1R1534
ENSOCUG00000030855	2.26575	0.937199	1.60147	ENSOCUG00000030855	ENSOCUG00000030855.1	Oryctolagus cuniculus vomeronasal 1 receptor oryCunV1R1615 (ORYCUNV1R1615), mRNA. [Source:RefSeq mRNA;Acc:NM_001167302]	GL018792	808273	809214	1	ORYCUNV1R1615
ENSOCUG00000030910	1.82013	0.614649	1.21739	ENSOCUG00000030910	ENSOCUG00000030910.1	vomeronasal 1 receptor oryCunV1R1628 [Source:NCBI gene;Acc:100311094]	9	8774160	8775107	-1	ORYCUNV1R1628
ENSOCUG00000031125	9.00876	10.0723	9.54052	ENSOCUG00000031125	ENSOCUG00000031125.1	vomeronasal 1 receptor oryCunV1R1541 [Source:NCBI gene;Acc:100311009]	9	9682889	9683857	1	ORYCUNV1R1541
ENSOCUG00000031177	2.83511	1.58664	2.21088	ENSOCUG00000031177	ENSOCUG00000031177.1	Oryctolagus cuniculus vomeronasal 1 receptor oryCunV1R1578 (ORYCUNV1R1578), mRNA. [Source:RefSeq mRNA;Acc:NM_001167265]	GL018885	479178	480101	1	ORYCUNV1R1578
ENSOCUG00000031307	8.83175	5.91271	7.37223	ENSOCUG00000031307	ENSOCUG00000031307.1	vomeronasal 1 receptor oryCunV1R1553 [Source:NCBI gene;Acc:100311019]	9	9197227	9198174	-1	ORYCUNV1R1553
ENSOCUG00000031321	24.4427	20.7917	22.6172	ENSOCUG00000031321	ENSOCUG00000031321.1	Oryctolagus cuniculus vomeronasal 1 receptor oryCunV1R1532 (ORYCUNV1R1532), mRNA. [Source:RefSeq mRNA;Acc:NM_001167221]	9	9506526	9507458	1	ORYCUNV1R1532
ENSOCUG00000031448	12.2327	6.75473	9.49372	ENSOCUG00000031448	ENSOCUG00000031448.1	Oryctolagus cuniculus vomeronasal 1 receptor oryCunV1R1526 (ORYCUNV1R1526), mRNA. [Source:RefSeq mRNA;Acc:NM_001167215]	GL018814	283314	284261	1	ORYCUNV1R1526
ENSOCUG00000031488	19.8166	14.9467	17.3817	ENSOCUG00000031488	ENSOCUG00000031488.1	Oryctolagus cuniculus vomeronasal 1 receptor oryCunV1R1546 (ORYCUNV1R1546), mRNA. [Source:RefSeq mRNA;Acc:NM_001167345]	GL018792	1089571	1090476	1	ORYCUNV1R1546
ENSOCUG00000031556	24.7657	20.2571	22.5114	ENSOCUG00000031556	ENSOCUG00000031556.1	Oryctolagus cuniculus vomeronasal 1 receptor oryCunV1R1515 (ORYCUNV1R1515), mRNA. [Source:RefSeq mRNA;Acc:NM_001167204]	GL018814	848636	849541	-1	ORYCUNV1R1669
ENSOCUG00000031701	4.05311	2.33392	3.19352	ENSOCUG00000031701	ENSOCUG00000031701.1	Oryctolagus cuniculus vomeronasal 1 receptor oryCunV1R1583 (ORYCUNV1R1583), mRNA. [Source:RefSeq mRNA;Acc:NM_001167270]	GL018792	666467	667408	1	ORYCUNV1R1583
ENSOCUG00000031796	16.6548	11.4942	14.0745	ENSOCUG00000031796	ENSOCUG00000031796.1	vomeronasal 1 receptor oryCunV1R1642 [Source:NCBI gene;Acc:100311106]	GL018792	977346	978295	1	ORYCUNV1R1642
ENSOCUG00000031825	13.1456	13.7399	13.4427	ENSOCUG00000031825	ENSOCUG00000031825.1	vomeronasal 1 receptor oryCunV1R1507 [Source:NCBI gene;Acc:100310974]	9	9609506	9610492	1	ORYCUNV1R1507
ENSOCUG00000031842	11.1962	6.4414	8.81878	ENSOCUG00000031842	ENSOCUG00000031842.1	Oryctolagus cuniculus vomeronasal 1 receptor oryCunV1R1650 (ORYCUNV1R1650), mRNA. [Source:RefSeq mRNA;Acc:NM_001167351]	GL018752	572526	573446	-1	ORYCUNV1R1650
ENSOCUG00000032185	6.53653	4.62367	5.5801	ENSOCUG00000032185	ENSOCUG00000032185.1	Oryctolagus cuniculus vomeronasal 1 receptor oryCunV1R1571 (ORYCUNV1R1571), mRNA. [Source:RefSeq mRNA;Acc:NM_001167258]	9	9439633	9440580	1	ORYCUNV1R1571
ENSOCUG00000032398	77.6905	21.9708	49.8307	ENSOCUG00000032398	ENSOCUG00000032398.1	Oryctolagus cuniculus vomeronasal 1 receptor oryCunV1R1556 (ORYCUNV1R1556), mRNA. [Source:RefSeq mRNA;Acc:NM_001167243]	GL018763	1027652	1028578	1	ORYCUNV1R1556
ENSOCUG00000032442	11.9455	6.18727	9.06638	ENSOCUG00000032442	ENSOCUG00000032442.1	Oryctolagus cuniculus vomeronasal 1 receptor oryCunV1R1517 (ORYCUNV1R1517), mRNA. [Source:RefSeq mRNA;Acc:NM_001167206]	9	9341220	9342170	1	ORYCUNV1R1538
ENSOCUG00000032812	4.44768	6.17821	5.31294	ENSOCUG00000032812	ENSOCUG00000032812.1	Oryctolagus cuniculus vomeronasal 1 receptor oryCunV1R1540 (ORYCUNV1R1540), mRNA. [Source:RefSeq mRNA;Acc:NM_001167229]	9	9560803	9561747	1	ORYCUNV1R1540
ENSOCUG00000032845	1.57889	0.640476	1.10968	ENSOCUG00000032845	ENSOCUG00000032845.1	Vomeronasal type-1 receptor 4; AltName: Full=G-protein coupled receptor GPCR27; Short=hGPCR27; AltName: Full=V1r-like receptor 4	GL018792	795015	819848	-1			VN1R4
ENSOCUG00000032945	3.25085	4.17725	3.71405	ENSOCUG00000032945	ENSOCUG00000032945.1	Oryctolagus cuniculus vomeronasal 1 receptor oryCunV1R1603 (ORYCUNV1R1603), mRNA. [Source:RefSeq mRNA;Acc:NM_001167290]	9	9481382	9482317	1	ORYCUNV1R1603
ENSOCUG00000032956	5.69581	4.1343	4.91506	ENSOCUG00000032956	ENSOCUG00000032956.1	Oryctolagus cuniculus vomeronasal 1 receptor oryCunV1R1511 (ORYCUNV1R1511), mRNA. [Source:RefSeq mRNA;Acc:NM_001167200]	9	9538094	9539068	1	ORYCUNV1R1511
ENSOCUG00000033245	29.7641	16.5449	23.1545	ENSOCUG00000033245	ENSOCUG00000033245.1	Oryctolagus cuniculus vomeronasal 1 receptor oryCunV1R1609 (ORYCUNV1R1609), mRNA. [Source:RefSeq mRNA;Acc:NM_001167296]	GL018792	730282	731199	1	ORYCUNV1R1579
ENSOCUG00000033326	28.9256	15.0299	21.9778	ENSOCUG00000033326	ENSOCUG00000033326.1	Oryctolagus cuniculus vomeronasal 1 receptor oryCunV1R1663 (ORYCUNV1R1663), mRNA. [Source:RefSeq mRNA;Acc:NM_001167338]	GL018861	550476	551405	1	ORYCUNV1R1663
ENSOCUG00000033444	3.31336	1.05865	2.186	ENSOCUG00000033444	ENSOCUG00000033444.1	Vomeronasal type-1 receptor 2; AltName: Full=G-protein coupled receptor GPCR25; Short=hGPCR25; AltName: Full=V1r-like receptor 2	GL018885	382148	422358	-1			VN1R2
ENSOCUG00000033522	5.95104	2.5841	4.26757	ENSOCUG00000033522	ENSOCUG00000033522.1	Oryctolagus cuniculus vomeronasal 1 receptor oryCunV1R1635 (ORYCUNV1R1635), mRNA. [Source:RefSeq mRNA;Acc:NM_001167320]	GL018752	591889	592812	1	ORYCUNV1R1635
ENSOCUG00000033675	0.854964	0.549437	0.702201	ENSOCUG00000033675	ENSOCUG00000033675.1	Oryctolagus cuniculus vomeronasal 1 receptor oryCunV1R1568 (ORYCUNV1R1568), mRNA. [Source:RefSeq mRNA;Acc:NM_001167255]	GL018885	464309	465232	1	ORYCUNV1R1568
ENSOCUG00000033884	0.548937	0.66655	0.607744	ENSOCUG00000033884	ENSOCUG00000033884.1	Vomeronasal type-1 receptor 90; AltName: Full=Pheromone receptor VN6; AltName: Full=Vomeronasal receptor 6; AltName: Full=Vomeronasal type-1 receptor A16	GL018887	552343	553521	1			V1R90
ENSOCUG00000033929	15.3412	10.4113	12.8762	ENSOCUG00000033929	ENSOCUG00000033929.1	Vomeronasal type-1 receptor 4; AltName: Full=G-protein coupled receptor GPCR27; Short=hGPCR27; AltName: Full=V1r-like receptor 4	GL018885	366120	367046	1			VN1R4
ENSOCUG00000033938	27.437	16.2658	21.8514	ENSOCUG00000033938	ENSOCUG00000033938.1	Oryctolagus cuniculus vomeronasal 1 receptor oryCunV1R1632 (ORYCUNV1R1632), mRNA. [Source:RefSeq mRNA;Acc:NM_001167317]	9	9706117	9707061	1	ORYCUNV1R1632
ENSOCUG00000034100	14.4679	7.07282	10.7704	ENSOCUG00000034100	ENSOCUG00000034100.1	vomeronasal 1 receptor oryCunV1R1622 [Source:NCBI gene;Acc:100311089]	GL018814	498869	499720	-1	ORYCUNV1R1622
ENSOCUG00000034116	1.76651	1.08231	1.42441	ENSOCUG00000034116	ENSOCUG00000034116.1	Oryctolagus cuniculus vomeronasal 1 receptor oryCunV1R1640 (ORYCUNV1R1640), mRNA. [Source:RefSeq mRNA;Acc:NM_001167324]	9	9052111	9053055	1	ORYCUNV1R1640
ENSOCUG00000034333	13.355	8.47184	10.9134	ENSOCUG00000034333	ENSOCUG00000034333.1	Oryctolagus cuniculus vomeronasal 1 receptor oryCunV1R1587 (ORYCUNV1R1587), mRNA. [Source:RefSeq mRNA;Acc:NM_001167274]	9	9075486	9076454	1	ORYCUNV1R1587
ENSOCUG00000034415	26.2046	21.2367	23.7207	ENSOCUG00000034415	ENSOCUG00000034415.1	Oryctolagus cuniculus vomeronasal 1 receptor oryCunV1R1582 (ORYCUNV1R1582), mRNA. [Source:RefSeq mRNA;Acc:NM_001167269]	GL018792	215836	216729	1	ORYCUNV1R1582
ENSOCUG00000034524	10.2566	7.41675	8.8367	ENSOCUG00000034524	ENSOCUG00000034524.1	Oryctolagus cuniculus vomeronasal 1 receptor oryCunV1R1544 (ORYCUNV1R1544), mRNA. [Source:RefSeq mRNA;Acc:NM_001167233]	GL018916	119323	120312	-1	ORYCUNV1R1544
ENSOCUG00000034715	7.25893	11.0495	9.15422	ENSOCUG00000034715	ENSOCUG00000034715.1	Oryctolagus cuniculus vomeronasal 1 receptor oryCunV1R1665 (ORYCUNV1R1665), mRNA. [Source:RefSeq mRNA;Acc:NM_001167356]	GL018814	768524	769471	-1	ORYCUNV1R1665
ENSOCUG00000034811	13.6266	8.43418	11.0304	ENSOCUG00000034811	ENSOCUG00000034811.1	Oryctolagus cuniculus vomeronasal 1 receptor oryCunV1R1510 (ORYCUNV1R1510), mRNA. [Source:RefSeq mRNA;Acc:NM_001167199]	GL018773	786175	787089	-1	ORYCUNV1R1510
ENSOCUG00000034953	0.398554	0.180361	0.289458	ENSOCUG00000034953	ENSOCUG00000034953.1	vomeronasal 1 receptor oryCunV1R1672 [Source:NCBI gene;Acc:100311285]	GL018814	881933	882856	-1	ORYCUNV1R1672
ENSOCUG00000034983	28.7624	31.709	30.2357	ENSOCUG00000034983	ENSOCUG00000034983.1	Oryctolagus cuniculus vomeronasal 1 receptor oryCunV1R1671 (ORYCUNV1R1671), mRNA. [Source:RefSeq mRNA;Acc:NM_001167341]	GL018792	158884	159777	-1	ORYCUNV1R1671
ENSOCUG00000035055	0	0	0	ENSOCUG00000035055	ENSOCUG00000035055.1	Vomeronasal type-1 receptor 4; AltName: Full=G-protein coupled receptor GPCR27; Short=hGPCR27; AltName: Full=V1r-like receptor 4	AAGW02082136	15132	16034	-1			VN1R4
ENSOCUG00000035199	29.563	22.1941	25.8785	ENSOCUG00000035199	ENSOCUG00000035199.1	Vomeronasal type-1 receptor 4; AltName: Full=V1r-like receptor 4	GL018814	48524	154533	1			VN1R4
ENSOCUG00000035304	6.3787	3.98155	5.18013	ENSOCUG00000035304	ENSOCUG00000035304.1	vomeronasal 1 receptor oryCunV1R1548 [Source:NCBI gene;Acc:100311015]	9	8705518	8706465	-1	ORYCUNV1R1548
ENSOCUG00000035386	4.18259	1.64439	2.91349	ENSOCUG00000035386	ENSOCUG00000035386.1	vomeronasal 1 receptor oryCunV1R1611 [Source:NCBI gene;Acc:100311078]	GL018916	252208	253137	1	ORYCUNV1R1611
ENSOCUG00000035485	12.3893	16.1049	14.2471	ENSOCUG00000035485	ENSOCUG00000035485.1	Oryctolagus cuniculus vomeronasal 1 receptor oryCunV1R1525 (ORYCUNV1R1525), mRNA. [Source:RefSeq mRNA;Acc:NM_001167214]	9	9183758	9184708	-1	ORYCUNV1R1525
ENSOCUG00000035574	11.925	5.92332	8.92418	ENSOCUG00000035574	ENSOCUG00000035574.1	vomeronasal 1 receptor oryCunV1R1542 [Source:NCBI gene;Acc:100311010]	9	8792728	8793679	-1	ORYCUNV1R1542
ENSOCUG00000035583	6.78137	3.52956	5.15546	ENSOCUG00000035583	ENSOCUG00000035583.1	Oryctolagus cuniculus vomeronasal 1 receptor oryCunV1R1543 (ORYCUNV1R1543), mRNA. [Source:RefSeq mRNA;Acc:NM_001167232]	9	9031652	9032614	1	ORYCUNV1R1543
ENSOCUG00000035661	18.1502	15.8757	17.013	ENSOCUG00000035661	ENSOCUG00000035661.1	Oryctolagus cuniculus vomeronasal 1 receptor oryCunV1R1519 (ORYCUNV1R1519), mRNA. [Source:RefSeq mRNA;Acc:NM_001167208]	GL018763	648302	723595	1	ORYCUNV1R1519
ENSOCUG00000035671	16.0001	11.5175	13.7588	ENSOCUG00000035671	ENSOCUG00000035671.1	vomeronasal 1 receptor oryCunV1R1638 [Source:NCBI gene;Acc:100311102]	9	9657334	9658284	1	ORYCUNV1R1638
ENSOCUG00000036022	10.6787	8.51506	9.59686	ENSOCUG00000036022	ENSOCUG00000036022.1	Oryctolagus cuniculus vomeronasal 1 receptor oryCunV1R1537 (ORYCUNV1R1537), mRNA. [Source:RefSeq mRNA;Acc:NM_001167226]	GL018814	695247	696194	-1	ORYCUNV1R1537
ENSOCUG00000036156	17.7239	17.9492	17.8366	ENSOCUG00000036156	ENSOCUG00000036156.1	Oryctolagus cuniculus vomeronasal 1 receptor oryCunV1R1612 (ORYCUNV1R1612), mRNA. [Source:RefSeq mRNA;Acc:NM_001167299]	GL018763	404926	405864	1	ORYCUNV1R1612
ENSOCUG00000036502	5.11376	2.86741	3.99059	ENSOCUG00000036502	ENSOCUG00000036502.1	Oryctolagus cuniculus vomeronasal 1 receptor oryCunV1R1629 (ORYCUNV1R1629), mRNA. [Source:RefSeq mRNA;Acc:NM_001167348]	9	8936581	8937627	1	ORYCUNV1R1629
ENSOCUG00000036555	0.254464	0	0.127232	ENSOCUG00000036555	ENSOCUG00000036555.1	Vomeronasal type-1 receptor 90; AltName: Full=Pheromone receptor VN6; AltName: Full=Vomeronasal receptor 6; AltName: Full=Vomeronasal type-1 receptor A16	9	9291873	9295207	1			V1R90
ENSOCUG00000036663	1.46975	1.48395	1.47685	ENSOCUG00000036663	ENSOCUG00000036663.1	Oryctolagus cuniculus vomeronasal 1 receptor oryCunV1R1586 (ORYCUNV1R1586), mRNA. [Source:RefSeq mRNA;Acc:NM_001167273]	GL018792	938568	939596	1	ORYCUNV1R1641
ENSOCUG00000036778	31.0585	12.7192	21.8888	ENSOCUG00000036778	ENSOCUG00000036778.1	Oryctolagus cuniculus vomeronasal 1 receptor oryCunV1R1594 (ORYCUNV1R1594), mRNA. [Source:RefSeq mRNA;Acc:NM_001167281]	GL018916	152033	152950	1	ORYCUNV1R1594
ENSOCUG00000036858	5.672	4.03847	4.85523	ENSOCUG00000036858	ENSOCUG00000036858.1	Vomeronasal type-1 receptor 51; AltName: Full=Pheromone receptor 1; AltName: Full=Vomeronasal type-1 receptor A1; Short=mV1R1; AltName: Full=Vomeronasal type-1 receptor A8	9	9420232	9460576	-1			V1R51
ENSOCUG00000036876	5.67646	3.34788	4.51217	ENSOCUG00000036876	ENSOCUG00000036876.1	Oryctolagus cuniculus vomeronasal 1 receptor oryCunV1R1626 (ORYCUNV1R1626), mRNA. [Source:RefSeq mRNA;Acc:NM_001167312]	GL018792	787815	788756	1	ORYCUNV1R1626
ENSOCUG00000037020	40.3038	42.3969	41.3504	ENSOCUG00000037020	ENSOCUG00000037020.1	Oryctolagus cuniculus vomeronasal 1 receptor oryCunV1R1522 (ORYCUNV1R1522), mRNA. [Source:RefSeq mRNA;Acc:NM_001167211]	GL018814	811145	812017	-1	ORYCUNV1R1513
ENSOCUG00000037135	1.85376	0.634485	1.24412	ENSOCUG00000037135	ENSOCUG00000037135.1	Oryctolagus cuniculus vomeronasal 1 receptor oryCunV1R1520 (ORYCUNV1R1520), mRNA. [Source:RefSeq mRNA;Acc:NM_001167209]	GL019145	12434	84424	1	ORYCUNV1R1520
ENSOCUG00000037321	62.8117	47.6811	55.2464	ENSOCUG00000037321	ENSOCUG00000037321.1	Oryctolagus cuniculus vomeronasal 1 receptor oryCunV1R1531 (ORYCUNV1R1531), mRNA. [Source:RefSeq mRNA;Acc:NM_001167220]	GL018814	729475	730347	-1	ORYCUNV1R1531
ENSOCUG00000037337	61.3575	41.0933	51.2254	ENSOCUG00000037337	ENSOCUG00000037337.1	Oryctolagus cuniculus vomeronasal 1 receptor oryCunV1R1651 (ORYCUNV1R1651), mRNA. [Source:RefSeq mRNA;Acc:NM_001167332]	GL018814	544572	545519	-1	ORYCUNV1R1521
ENSOCUG00000037438	1.86504	2.37595	2.1205	ENSOCUG00000037438	ENSOCUG00000037438.1	Oryctolagus cuniculus vomeronasal 1 receptor oryCunV1R1581 (ORYCUNV1R1581), mRNA. [Source:RefSeq mRNA;Acc:NM_001167268]	GL018763	633924	634865	1	ORYCUNV1R1581
ENSOCUG00000037597	18.0149	16.5435	17.2792	ENSOCUG00000037597	ENSOCUG00000037597.1	Oryctolagus cuniculus vomeronasal 1 receptor oryCunV1R1616 (ORYCUNV1R1616), mRNA. [Source:RefSeq mRNA;Acc:NM_001167303]	GL018814	779001	779906	-1	ORYCUNV1R1616
ENSOCUG00000037825	2.2511	1.14621	1.69865	ENSOCUG00000037825	ENSOCUG00000037825.1	Oryctolagus cuniculus vomeronasal 1 receptor oryCunV1R1593 (ORYCUNV1R1593), mRNA. [Source:RefSeq mRNA;Acc:NM_001167280]	9	8973959	8974921	1	ORYCUNV1R1593
ENSOCUG00000037962	12.0069	10.5878	11.2973	ENSOCUG00000037962	ENSOCUG00000037962.1	Oryctolagus cuniculus vomeronasal 1 receptor oryCunV1R1619 (ORYCUNV1R1619), mRNA. [Source:RefSeq mRNA;Acc:NM_001167306]	GL018792	1044911	1045840	1	ORYCUNV1R1619
ENSOCUG00000038257	41.7523	29.361	35.5566	ENSOCUG00000038257	ENSOCUG00000038257.1	Oryctolagus cuniculus vomeronasal 1 receptor oryCunV1R1639 (ORYCUNV1R1639), mRNA. [Source:RefSeq mRNA;Acc:NM_001167323]	GL018763	894081	895004	1	ORYCUNV1R1639
ENSOCUG00000038283	0.076903	0	0.0384515	ENSOCUG00000038283	ENSOCUG00000038283.1	Oryctolagus cuniculus vomeronasal 1 receptor oryCunV1R1505 (ORYCUNV1R1505), mRNA. [Source:RefSeq mRNA;Acc:NM_001167194]	GL018916	104967	105872	-1	ORYCUNV1R1505
ENSOCUG00000038406	11.4118	7.72139	9.56662	ENSOCUG00000038406	ENSOCUG00000038406.1	vomeronasal 1 receptor oryCunV1R1533 [Source:NCBI gene;Acc:100311001]	GL018916	275679	276605	-1	ORYCUNV1R1533
ENSOCUG00000038467	16.442	15.625	16.0335	ENSOCUG00000038467	ENSOCUG00000038467.1	Oryctolagus cuniculus vomeronasal 1 receptor oryCunV1R1614 (ORYCUNV1R1614), mRNA. [Source:RefSeq mRNA;Acc:NM_001167301]	GL018814	639995	640942	-1	ORYCUNV1R1614
ENSOCUG00000038491	27.219	11.1357	19.1773	ENSOCUG00000038491	ENSOCUG00000038491.1	Oryctolagus cuniculus vomeronasal 1 receptor oryCunV1R1637 (ORYCUNV1R1637), mRNA. [Source:RefSeq mRNA;Acc:NM_001167349]	GL018792	651276	652193	1	ORYCUNV1R1637
ENSOCUG00000038597	32.9671	28.4587	30.7129	ENSOCUG00000038597	ENSOCUG00000038597.1	vomeronasal 1 receptor oryCunV1R1580 [Source:NCBI gene;Acc:100311047]	GL018814	922369	923228	-1	ORYCUNV1R1580
ENSOCUG00000038616	6.096	1.69745	3.89673	ENSOCUG00000038616	ENSOCUG00000038616.1	vomeronasal 1 receptor oryCunV1R1530 [Source:NCBI gene;Acc:100310998]	9	43309984	43310925	1	ORYCUNV1R1530
ENSOCUG00000038676	1.25664	0.542595	0.899617	ENSOCUG00000038676	ENSOCUG00000038676.1	Oryctolagus cuniculus vomeronasal 1 receptor oryCunV1R1624 (ORYCUNV1R1624), mRNA. [Source:RefSeq mRNA;Acc:NM_001167311]	GL018792	1018260	1019183	1	ORYCUNV1R1624
ENSOCUG00000038707	6.71277	3.39181	5.05229	ENSOCUG00000038707	ENSOCUG00000038707.1	Oryctolagus cuniculus vomeronasal 1 receptor oryCunV1R1634 (ORYCUNV1R1634), mRNA. [Source:RefSeq mRNA;Acc:NM_001167319]	GL018916	68579	69505	1	ORYCUNV1R1634
ENSOCUG00000038955	6.75402	3.61992	5.18697	ENSOCUG00000038955	ENSOCUG00000038955.1	Oryctolagus cuniculus vomeronasal 1 receptor oryCunV1R1596 (ORYCUNV1R1596), mRNA. [Source:RefSeq mRNA;Acc:NM_001167283]	GL018741	148038	148913	-1	ORYCUNV1R1596
ENSOCUG00000038986	8.76702	6.22024	7.49363	ENSOCUG00000038986	ENSOCUG00000038986.1	Oryctolagus cuniculus vomeronasal 1 receptor oryCunV1R1644 (ORYCUNV1R1644), mRNA. [Source:RefSeq mRNA;Acc:NM_001167350]	GL018814	201744	202595	1	ORYCUNV1R1644
ENSOCUG00000039010	10.0393	8.38396	9.21161	ENSOCUG00000039010	ENSOCUG00000039010.1	vomeronasal 1 receptor oryCunV1R1666 [Source:NCBI gene;Acc:100311120]	9	9319273	9320220	1	ORYCUNV1R1666
ENSOCUG00000039505	8.98951	2.98887	5.98919	ENSOCUG00000039505	ENSOCUG00000039505.1	Oryctolagus cuniculus vomeronasal 1 receptor oryCunV1R1584 (ORYCUNV1R1584), mRNA. [Source:RefSeq mRNA;Acc:NM_001167271]	GL018861	460001	460918	1	ORYCUNV1R1584
ENSOCUG00000039508	13.4425	9.21764	11.3301	ENSOCUG00000039508	ENSOCUG00000039508.1	vomeronasal 1 receptor oryCunV1R1575 [Source:NCBI gene;Acc:100311042]	GL018763	902857	903780	-1	ORYCUNV1R1575
ENSOCUG00000002314	486.587	129.819	308.203	ENSOCUG00000002314	ENSOCUG00000002314.3	Vomeronasal type-2 receptor 1; AltName: Full=Putative pheromone receptor V2R1; AltName: Full=V2Rx; Flags: Precursor	14	50343282	50360267	1	VN2R1		V2R1
ENSOCUG00000002317	252.173	91.9409	172.057	ENSOCUG00000002317	ENSOCUG00000002317.3	Vomeronasal type-2 receptor 1; AltName: Full=Putative pheromone receptor V2R1; AltName: Full=V2Rx; Flags: Precursor	14	50282671	50331131	1	ENSOCUG00000002317		V2R1
ENSOCUG00000020980	16.7594	7.54949	12.1544	ENSOCUG00000020980	ENSOCUG00000020980.2	Vomeronasal type-2 receptor 116; AltName: Full=Vomeronasal type-2 receptor P5; Flags: Precursor	GL019525	37026	45664	-1	ENSOCUG00000020980		V2116
ENSOCUG00000021116	0.368428	0.118072	0.24325	ENSOCUG00000021116	ENSOCUG00000021116.3	Vomeronasal type-2 receptor 116; AltName: Full=Vomeronasal type-2 receptor P5; Flags: Precursor	GL019407	57765	65688	1	ENSOCUG00000021116		V2116
ENSOCUG00000021588	150.646	63.472	107.059	ENSOCUG00000021588	ENSOCUG00000021588.2	Vomeronasal type-2 receptor 116; AltName: Full=Vomeronasal type-2 receptor P5; Flags: Precursor	18	4125637	4138074	-1	VN2R116		V2116
ENSOCUG00000021616	42.0269	8.29634	25.1616	ENSOCUG00000021616	ENSOCUG00000021616.3	Vomeronasal type-2 receptor 116; AltName: Full=Vomeronasal type-2 receptor P5; Flags: Precursor	GL019099	55392	72015	-1	ENSOCUG00000021616		V2116
ENSOCUG00000021686	121.766	31.715	76.7407	ENSOCUG00000021686	ENSOCUG00000021686.2	Vomeronasal type-2 receptor 116; AltName: Full=Vomeronasal type-2 receptor P5; Flags: Precursor	AAGW02082559	2917	11981	1	VN2R116		V2116
ENSOCUG00000021788	55.275	16.609	35.942	ENSOCUG00000021788	ENSOCUG00000021788.2	Vomeronasal type-2 receptor 116; AltName: Full=Vomeronasal type-2 receptor P5; Flags: Precursor	GL019473	8897	19967	1	ENSOCUG00000021788		V2116
ENSOCUG00000021793	187.218	103.03	145.124	ENSOCUG00000021793	ENSOCUG00000021793.2	Vomeronasal type-2 receptor 116; AltName: Full=Vomeronasal type-2 receptor P5; Flags: Precursor	GL019149	1627	74338	-1	VN2R116		V2116
ENSOCUG00000021809	49.0235	18.4536	33.7385	ENSOCUG00000021809	ENSOCUG00000021809.2	Vomeronasal type-2 receptor 116; AltName: Full=Vomeronasal type-2 receptor P5; Flags: Precursor	GL019629	2	7138	1	ENSOCUG00000021809		V2116
ENSOCUG00000021857	86.9575	29.2361	58.0968	ENSOCUG00000021857	ENSOCUG00000021857.2	Vomeronasal type-2 receptor 116; AltName: Full=Vomeronasal type-2 receptor P5; Flags: Precursor	GL018903	506450	517817	1	ENSOCUG00000021857		V2116
ENSOCUG00000022312	6.61825	1.64648	4.13236	ENSOCUG00000022312	ENSOCUG00000022312.2	Vomeronasal type-2 receptor 116; AltName: Full=Vomeronasal type-2 receptor P5; Flags: Precursor	GL019141	87547	92628	-1	ENSOCUG00000022312		V2116
ENSOCUG00000022405	24.9561	4.54187	14.749	ENSOCUG00000022405	ENSOCUG00000022405.2	Vomeronasal type-2 receptor 116; AltName: Full=Vomeronasal type-2 receptor P5; Flags: Precursor	GL018970	294926	307906	-1	ENSOCUG00000022405		V2116
ENSOCUG00000022413	54.1194	28.5904	41.3549	ENSOCUG00000022413	ENSOCUG00000022413.2	Vomeronasal type-2 receptor 26; AltName: Full=Putative pheromone receptor V2R1b; AltName: Full=Vomeronasal type-2 receptor 1b; Flags: Precursor	GL018763	1142755	1157237	-1	ENSOCUG00000022413		V2R26
ENSOCUG00000022714	17.8307	5.165	11.4979	ENSOCUG00000022714	ENSOCUG00000022714.2	Vomeronasal type-2 receptor 116; AltName: Full=Vomeronasal type-2 receptor P5; Flags: Precursor	GL019099	102241	113434	-1	ENSOCUG00000022714		V2116
ENSOCUG00000022887	68.1037	11.7076	39.9056	ENSOCUG00000022887	ENSOCUG00000022887.2	Vomeronasal type-2 receptor 116; AltName: Full=Vomeronasal type-2 receptor P5; Flags: Precursor	AAGW02080234	37246	48515	-1	ENSOCUG00000022887		V2116
ENSOCUG00000022969	184.748	67.3295	126.039	ENSOCUG00000022969	ENSOCUG00000022969.2	Vomeronasal type-2 receptor 116; AltName: Full=Vomeronasal type-2 receptor P5; Flags: Precursor	GL019008	88179	99555	-1	VN2R116		V2116
ENSOCUG00000023052	214.644	73.6687	144.157	ENSOCUG00000023052	ENSOCUG00000023052.2	Vomeronasal type-2 receptor 116; AltName: Full=Vomeronasal type-2 receptor P5; Flags: Precursor	AAGW02079307	901	12200	-1	VN2R116		V2116
ENSOCUG00000023131	47.0617	11.8794	29.4706	ENSOCUG00000023131	ENSOCUG00000023131.2	Vomeronasal type-2 receptor 116; AltName: Full=Vomeronasal type-2 receptor P5; Flags: Precursor	GL019056	150570	162192	-1	ENSOCUG00000023131		V2116
ENSOCUG00000023155	4.32475	0.708113	2.51643	ENSOCUG00000023155	ENSOCUG00000023155.2	Vomeronasal type-2 receptor 116; AltName: Full=Vomeronasal type-2 receptor P5; Flags: Precursor	GL018925	456120	460996	-1	ENSOCUG00000023155		V2116
ENSOCUG00000023223	58.2309	21.0368	39.6338	ENSOCUG00000023223	ENSOCUG00000023223.2	Vomeronasal type-2 receptor 116; AltName: Full=Vomeronasal type-2 receptor P5; Flags: Precursor	GL018925	371663	384103	-1	ENSOCUG00000023223		V2116
ENSOCUG00000023256	30.4689	8.49673	19.4828	ENSOCUG00000023256	ENSOCUG00000023256.2	Vomeronasal type-2 receptor 116; AltName: Full=Vomeronasal type-2 receptor P5; Flags: Precursor	GL018903	262670	271374	-1	ENSOCUG00000023256		V2116
ENSOCUG00000023258	48.42	16.3676	32.3938	ENSOCUG00000023258	ENSOCUG00000023258.2	Vomeronasal type-2 receptor 116; AltName: Full=Vomeronasal type-2 receptor P5; Flags: Precursor	GL018767	68301	94224	-1	ENSOCUG00000023258		V2116
ENSOCUG00000023432	2.19604	2.10261	2.14933	ENSOCUG00000023432	ENSOCUG00000023432.2	Vomeronasal type-2 receptor 116; AltName: Full=Vomeronasal type-2 receptor P5; Flags: Precursor	AAGW02082100	4156	9286	1	ENSOCUG00000023432		V2116
ENSOCUG00000023576	165.122	41.9333	103.528	ENSOCUG00000023576	ENSOCUG00000023576.2	Vomeronasal type-2 receptor 116; AltName: Full=Vomeronasal type-2 receptor P5; Flags: Precursor	GL018740	732600	740811	1	VN2R116		V2116
ENSOCUG00000023581	3.3791	0.268078	1.82359	ENSOCUG00000023581	ENSOCUG00000023581.2	Vomeronasal type-2 receptor 116; AltName: Full=Vomeronasal type-2 receptor P5; Flags: Precursor	GL019141	64884	75535	1	ENSOCUG00000023581		V2116
ENSOCUG00000023660	55.9065	18.4289	37.1677	ENSOCUG00000023660	ENSOCUG00000023660.2	Vomeronasal type-2 receptor 116; AltName: Full=Vomeronasal type-2 receptor P5; Flags: Precursor	GL019020	235828	244799	-1	ENSOCUG00000023660		V2116
ENSOCUG00000023685	3.75092	1.93622	2.84357	ENSOCUG00000023685	ENSOCUG00000023685.2	Vomeronasal type-2 receptor 116; AltName: Full=Vomeronasal type-2 receptor P5; Flags: Precursor	AAGW02081395	14050	19121	1	ENSOCUG00000023685		V2116
ENSOCUG00000023686	14.0768	6.09059	10.0837	ENSOCUG00000023686	ENSOCUG00000023686.2	Vomeronasal type-2 receptor 116; AltName: Full=Vomeronasal type-2 receptor P5; Flags: Precursor	GL018808	994267	1008480	-1	ENSOCUG00000023686		V2116
ENSOCUG00000023706	2.49566	0.0842905	1.28998	ENSOCUG00000023706	ENSOCUG00000023706.3	Vomeronasal type-2 receptor 116; AltName: Full=Vomeronasal type-2 receptor P5; Flags: Precursor	AAGW02082462	4265	12168	-1	ENSOCUG00000023706		V2116
ENSOCUG00000023906	159.704	77.6063	118.655	ENSOCUG00000023906	ENSOCUG00000023906.2	Vomeronasal type-2 receptor 116; AltName: Full=Vomeronasal type-2 receptor P5; Flags: Precursor	GL018767	1268870	1280352	-1	VN2R116		V2116
ENSOCUG00000024094	122.114	36.196	79.1547	ENSOCUG00000024094	ENSOCUG00000024094.2	Vomeronasal type-2 receptor 116; AltName: Full=Vomeronasal type-2 receptor P5; Flags: Precursor	GL019056	104609	113989	-1	ENSOCUG00000024094		V2116
ENSOCUG00000024215	351.885	155.649	253.767	ENSOCUG00000024215	ENSOCUG00000024215.3	Vomeronasal type-2 receptor 116; AltName: Full=Vomeronasal type-2 receptor P5; Flags: Precursor	AAGW02078982	57470	72245	-1	VN2R116		V2116
ENSOCUG00000024482	15.3934	2.53546	8.96444	ENSOCUG00000024482	ENSOCUG00000024482.2	Vomeronasal type-2 receptor 116; AltName: Full=Vomeronasal type-2 receptor P5; Flags: Precursor	GL019099	12688	25272	-1	ENSOCUG00000024482		V2116
ENSOCUG00000024567	318.078	64.1259	191.102	ENSOCUG00000024567	ENSOCUG00000024567.2	Vomeronasal type-2 receptor 116; AltName: Full=Vomeronasal type-2 receptor P5; Flags: Precursor	GL019461	35486	53635	-1	VN2R116		V2116
ENSOCUG00000024608	56.7501	16.2457	36.4979	ENSOCUG00000024608	ENSOCUG00000024608.2	Vomeronasal type-2 receptor 116; AltName: Full=Vomeronasal type-2 receptor P5; Flags: Precursor	AAGW02079242	76974	88124	-1	ENSOCUG00000024608		V2116
ENSOCUG00000024710	13.1864	5.7173	9.45186	ENSOCUG00000024710	ENSOCUG00000024710.3	Vomeronasal type-2 receptor 116; AltName: Full=Vomeronasal type-2 receptor P5; Flags: Precursor	GL018760	562449	570858	1	ENSOCUG00000024710		V2116
ENSOCUG00000024984	289.856	136.012	212.934	ENSOCUG00000024984	ENSOCUG00000024984.2	Vomeronasal type-2 receptor 116; AltName: Full=Vomeronasal type-2 receptor P5; Flags: Precursor	GL019368	29616	55786	1	ENSOCUG00000024984		V2116
ENSOCUG00000025142	1.03753	0.381877	0.709705	ENSOCUG00000025142	ENSOCUG00000025142.2	Vomeronasal type-2 receptor 116; AltName: Full=Vomeronasal type-2 receptor P5; Flags: Precursor	GL018903	239506	240624	1	ENSOCUG00000025142		V2116
ENSOCUG00000025181	15.3455	3.95868	9.65211	ENSOCUG00000025181	ENSOCUG00000025181.2	Vomeronasal type-2 receptor 116; AltName: Full=Vomeronasal type-2 receptor P5; Flags: Precursor	GL018760	574407	582808	1	ENSOCUG00000025181		V2116
ENSOCUG00000025184	152.57	52.7325	102.651	ENSOCUG00000025184	ENSOCUG00000025184.3	Vomeronasal type-2 receptor 116; AltName: Full=Vomeronasal type-2 receptor P5; Flags: Precursor	GL018811	164497	223895	1	ENSOCUG00000025184		V2116
ENSOCUG00000025263	77.7714	23.4143	50.5929	ENSOCUG00000025263	ENSOCUG00000025263.2	Vomeronasal type-2 receptor 116; AltName: Full=Vomeronasal type-2 receptor P5; Flags: Precursor	GL018767	1315482	1327412	-1	ENSOCUG00000025263		V2116
ENSOCUG00000025636	278.75	140.471	209.61	ENSOCUG00000025636	ENSOCUG00000025636.3	Vomeronasal type-2 receptor 116; AltName: Full=Vomeronasal type-2 receptor P5; Flags: Precursor	GL019008	224430	235045	-1	VN2R116		V2116
ENSOCUG00000025789	48.5313	11.6055	30.0684	ENSOCUG00000025789	ENSOCUG00000025789.2	Vomeronasal type-2 receptor 116; AltName: Full=Vomeronasal type-2 receptor P5; Flags: Precursor	AAGW02082355	452	12054	-1	ENSOCUG00000025789		V2116
ENSOCUG00000025857	67.5899	20.2911	43.9405	ENSOCUG00000025857	ENSOCUG00000025857.2	Vomeronasal type-2 receptor 116; AltName: Full=Vomeronasal type-2 receptor P5; Flags: Precursor	GL018903	126820	134862	1	ENSOCUG00000025857		V2116
ENSOCUG00000025928	40.6221	9.47855	25.0503	ENSOCUG00000025928	ENSOCUG00000025928.2	Vomeronasal type-2 receptor 116; AltName: Full=Vomeronasal type-2 receptor P5; Flags: Precursor	AAGW02080980	14484	25512	-1	ENSOCUG00000025928		V2116
ENSOCUG00000025963	54.473	16.7568	35.6149	ENSOCUG00000025963	ENSOCUG00000025963.2	Vomeronasal type-2 receptor 116; AltName: Full=Vomeronasal type-2 receptor P5; Flags: Precursor	AAGW02079242	34344	50971	-1	ENSOCUG00000025963		V2116
ENSOCUG00000025996	175.383	52.1544	113.769	ENSOCUG00000025996	ENSOCUG00000025996.2	Vomeronasal type-2 receptor 116; AltName: Full=Vomeronasal type-2 receptor P5; Flags: Precursor	GL019008	283880	295856	-1	VN2R116		V2116
ENSOCUG00000026082	62.7961	20.5253	41.6607	ENSOCUG00000026082	ENSOCUG00000026082.2	Vomeronasal type-2 receptor 116; AltName: Full=Vomeronasal type-2 receptor P5; Flags: Precursor	GL018970	20532	31741	-1	ENSOCUG00000026082		V2116
ENSOCUG00000026110	21.7891	13.3149	17.552	ENSOCUG00000026110	ENSOCUG00000026110.2	Vomeronasal type-2 receptor 116; AltName: Full=Vomeronasal type-2 receptor P5; Flags: Precursor	GL018760	414422	422494	-1	ENSOCUG00000026110		V2116
ENSOCUG00000026360	90.3434	47.9194	69.1314	ENSOCUG00000026360	ENSOCUG00000026360.2	Vomeronasal type-2 receptor 116; AltName: Full=Vomeronasal type-2 receptor P5; Flags: Precursor	GL018903	60391	68235	-1	ENSOCUG00000026360		V2116
ENSOCUG00000026574	56.0974	27.6073	41.8523	ENSOCUG00000026574	ENSOCUG00000026574.2	Vomeronasal type-2 receptor 116; AltName: Full=Vomeronasal type-2 receptor P5; Flags: Precursor	GL019008	27909	36979	-1	ENSOCUG00000026574		V2116
ENSOCUG00000026621	74.5518	30.0673	52.3095	ENSOCUG00000026621	ENSOCUG00000026621.2	Vomeronasal type-2 receptor 116; AltName: Full=Vomeronasal type-2 receptor P5; Flags: Precursor	GL018925	226044	234262	-1	ENSOCUG00000026621		V2116
ENSOCUG00000026847	110.363	48.649	79.5062	ENSOCUG00000026847	ENSOCUG00000026847.2	Vomeronasal type-2 receptor 116; AltName: Full=Vomeronasal type-2 receptor P5; Flags: Precursor	GL018811	256293	263645	-1	VN2R116		V2116
ENSOCUG00000026889	0.16865	0	0.0843251	ENSOCUG00000026889	ENSOCUG00000026889.2	Vomeronasal type-2 receptor 116; AltName: Full=Vomeronasal type-2 receptor P5; Flags: Precursor	AAGW02078982	35899	38521	-1	ENSOCUG00000026889		V2116
ENSOCUG00000027046	26.7462	14.7809	20.7636	ENSOCUG00000027046	ENSOCUG00000027046.2	Vomeronasal type-2 receptor 116; AltName: Full=Vomeronasal type-2 receptor P5; Flags: Precursor	GL018760	446026	454114	-1	ENSOCUG00000027046		V2116
ENSOCUG00000027051	10.3115	2.19509	6.25328	ENSOCUG00000027051	ENSOCUG00000027051.3	Vomeronasal type-2 receptor 116; AltName: Full=Vomeronasal type-2 receptor P5; Flags: Precursor	GL019737	4342	8772	1	ENSOCUG00000027051		V2116
ENSOCUG00000027102	23.9927	8.33508	16.1639	ENSOCUG00000027102	ENSOCUG00000027102.2	Vomeronasal type-2 receptor 116; AltName: Full=Vomeronasal type-2 receptor P5; Flags: Precursor	GL019020	358224	372522	1	ENSOCUG00000027102		V2116
ENSOCUG00000027245	8.86745	0.802793	4.83512	ENSOCUG00000027245	ENSOCUG00000027245.2	Vomeronasal type-2 receptor 116; AltName: Full=Vomeronasal type-2 receptor P5; Flags: Precursor	GL018970	342097	353744	1	ENSOCUG00000027245		V2116
ENSOCUG00000027252	138.029	50.547	94.2881	ENSOCUG00000027252	ENSOCUG00000027252.2	Vomeronasal type-2 receptor 116; AltName: Full=Vomeronasal type-2 receptor P5; Flags: Precursor	GL019141	138093	151892	-1	VN2R116		V2116
ENSOCUG00000027261	77.1309	19.733	48.4319	ENSOCUG00000027261	ENSOCUG00000027261.3	Vomeronasal type-2 receptor 116; AltName: Full=Vomeronasal type-2 receptor P5; Flags: Precursor	GL019320	171634	191322	-1	ENSOCUG00000027261		V2116
ENSOCUG00000027556	22.8035	4.40275	13.6031	ENSOCUG00000027556	ENSOCUG00000027556.2	Vomeronasal type-2 receptor 116; AltName: Full=Vomeronasal type-2 receptor P5; Flags: Precursor	GL019141	97378	108313	-1	ENSOCUG00000027556		V2116
ENSOCUG00000027649	37.4225	13.2911	25.3568	ENSOCUG00000027649	ENSOCUG00000027649.2	Vomeronasal type-2 receptor 116; AltName: Full=Vomeronasal type-2 receptor P5; Flags: Precursor	GL019056	32552	43721	1	ENSOCUG00000027649		V2116
ENSOCUG00000028023	20.3862	10.2552	15.3207	ENSOCUG00000028023	ENSOCUG00000028023.2	Vomeronasal type-2 receptor 116; AltName: Full=Vomeronasal type-2 receptor P5; Flags: Precursor	18	3629316	3639882	1	ENSOCUG00000028023		V2116
ENSOCUG00000032405	1.25306	0.334355	0.793706	ENSOCUG00000032405	ENSOCUG00000032405.1	Vomeronasal type-2 receptor 116; AltName: Full=Vomeronasal type-2 receptor P5; Flags: Precursor	GL019271	84605	85848	-1			V2116
ENSOCUG00000033867	54.6557	20.8671	37.7614	ENSOCUG00000033867	ENSOCUG00000033867.1	Vomeronasal type-2 receptor 116; AltName: Full=Vomeronasal type-2 receptor P5; Flags: Precursor	GL019020	275545	303769	-1			V2116
ENSOCUG00000034545	48.9332	16.8601	32.8966	ENSOCUG00000034545	ENSOCUG00000034545.1	Vomeronasal type-2 receptor 116; AltName: Full=Vomeronasal type-2 receptor P5; Flags: Precursor	GL018925	298925	304340	-1			V2116
ENSOCUG00000036733	2.05993	0.809161	1.43455	ENSOCUG00000036733	ENSOCUG00000036733.1	Vomeronasal type-2 receptor 116; AltName: Full=Vomeronasal type-2 receptor P5; Flags: Precursor	GL018925	8969	148033	-1			V2116
ENSOCUG00000037873	29.0031	11.0301	20.0166	ENSOCUG00000037873	ENSOCUG00000037873.1	Vomeronasal type-2 receptor 116; AltName: Full=Vomeronasal type-2 receptor P5; Flags: Precursor	GL018811	281252	288332	-1			V2116
ENSOCUG00000038446	4.41346	0.404871	2.40917	ENSOCUG00000038446	ENSOCUG00000038446.1	Vomeronasal type-2 receptor 116; AltName: Full=Vomeronasal type-2 receptor P5; Flags: Precursor	GL019149	73109	74721	-1			V2116

### Sheet: functional enrichment
GO_TERMS
Category	Term	Count	%	P-Value	Benjamini
GOTERM_MF_DIRECT	pheromone receptor activity	37	56.1	6.3e-60	1.3e-59
GOTERM_MF_DIRECT	G-protein coupled receptor activity	20	30.3	8.6e-09	8.6e-09
Category	Term	Count	%	P-Value	Benjamini
GOTERM_CC_DIRECT	integral component of membrane	57	86.4	6.6e-30	1.3e-29
GOTERM_CC_DIRECT	plasma membrane	20	30.3	7.9e-05	7.9e-05
PROTEIN DOMAINS
Category	Term	Count	%	P-Value	Benjamini
INTERPRO	Vomeronasal receptor, type 1	37	56.1	1.3e-65	9.2e-65
INTERPRO	GPCR, family 3, vomeronasal receptor, type 2	20	30.3	2.1e-40	7.4e-40
INTERPRO	GPCR, family 3, nine cysteines domain	20	30.3	1.3e-37	3.1e-37
INTERPRO	GPCR, family 3	20	30.3	4.9e-37	8.6e-37
INTERPRO	GPCR, family 3, C-terminal	20	30.3	4.2e-35	5.9e-35
INTERPRO	Extracellular ligand-binding receptor	20	30.3	2.3e-33	2.7e-33
INTERPRO	GPCR, rhodopsin-like, 7TM	37	56.1	1.8e-29	1.8e-29
Category	Term	RT	%	P-Value	Benjamini
PFAM	Vomeronasal organ pheromone receptor family, V1R	37	56.1	3e-64	1.2e-63
PFAM	Nine Cysteines Domain of family 3 GPCR	20	30.3	6.9e-37	1.4e-36
PFAM	7 transmembrane sweet-taste receptor of 3 GCPR	20	30.3	2.2e-34	2.9e-34
PFAM	Receptor family ligand binding region	20	30.3	1.2e-32	1.2e-32
Category	Term	Count	%	P-Value	Benjamini
PRINTS	Vomeronasal type 1 receptor family signature	36	54.5	5.9e-45	1.8e-44
PRINTS	Vomeronasal type 2 receptor family signature	20	30.3	2.1e-30	3.1e-30
PRINTS	Metabotropic glutamate GPCR signature	20	30.3	4.6e-27	4.6e-27
UP-KEYWORDS
Category	Term	Count	%	P-Value	Benjamini
UP_KEYWORDS	Transmembrane helix	57	86.4	1.3e-32	1.1e-31
UP_KEYWORDS	Transmembrane	57	86.4	1.5e-32	6.2e-32
UP_KEYWORDS	Membrane	57	86.4	1.8e-31	4.7e-31
UP_KEYWORDS	G-protein coupled receptor	20	30.3	7.3e-11	1.5e-10
UP_KEYWORDS	Transducer	20	30.3	1.3e-10	2.1e-10
UP_KEYWORDS	Cell membrane	20	30.3	7e-10	9.3e-10
UP_KEYWORDS	Receptor	20	30.3	3e-09	3.4e-09
