## Supplementary file 5 for "A comprehensive analysis of vomeronasal organ transcriptome reveals variable gene expression depending on age and function in rabbits"

### Sheet: GO_adult
Category	Term	Count	%	P-Value	Benjamini
GOTERM_BP_DIRECT	ceramide biosynthetic process	9	0.5	0.0015	0.99
GOTERM_BP_DIRECT	glycolytic process	9	0.5	0.0022	0.97
GOTERM_BP_DIRECT	spliceosomal tri-snRNP complex assembly	5	0.3	0.0056	1
GOTERM_BP_DIRECT	negative regulation of ERK1 and ERK2 cascade	11	0.6	0.011	1
GOTERM_BP_DIRECT	negative regulation of cell migration	14	0.8	0.011	1
GOTERM_BP_DIRECT	cellular response to interleukin-4	7	0.4	0.012	1
GOTERM_BP_DIRECT	substantia nigra development	10	0.6	0.014	1
GOTERM_BP_DIRECT	gluconeogenesis	6	0.3	0.015	1
GOTERM_BP_DIRECT	positive regulation of transcription of nuclear large rRNA transcript from RNA polymerase I promoter	4	0.2	0.015	0.99
GOTERM_BP_DIRECT	cellular response to indole-3-methanol	4	0.2	0.015	0.99
GOTERM_BP_DIRECT	negative regulation of neuron projection development	7	0.4	0.016	0.99
GOTERM_BP_DIRECT	negative regulation of Notch signaling pathway	7	0.4	0.016	0.99
GOTERM_BP_DIRECT	cerebellar Purkinje cell layer development	5	0.3	0.017	0.99
GOTERM_BP_DIRECT	establishment of skin barrier	6	0.3	0.021	1
GOTERM_BP_DIRECT	endocytic recycling	7	0.4	0.021	0.99
GOTERM_BP_DIRECT	protein transport	14	0.8	0.023	0.99
GOTERM_BP_DIRECT	endoplasmic reticulum unfolded protein response	8	0.4	0.026	1
GOTERM_BP_DIRECT	negative regulation of macroautophagy	4	0.2	0.027	1
GOTERM_BP_DIRECT	response to cytokine	6	0.3	0.028	0.99
GOTERM_BP_DIRECT	positive regulation of cell adhesion	8	0.4	0.032	1
GOTERM_BP_DIRECT	positive regulation of stress fiber assembly	8	0.4	0.032	1
GOTERM_BP_DIRECT	positive regulation of angiogenesis	15	0.8	0.032	1
GOTERM_BP_DIRECT	negative regulation of protein kinase B signaling	9	0.5	0.034	1
GOTERM_BP_DIRECT	hematopoietic stem cell proliferation	5	0.3	0.036	1
GOTERM_BP_DIRECT	hippocampus development	8	0.4	0.039	1
GOTERM_BP_DIRECT	negative regulation of protein targeting to membrane	3	0.2	0.041	1
GOTERM_BP_DIRECT	negative regulation of cell proliferation	31	1.7	0.042	1
GOTERM_BP_DIRECT	intrinsic apoptotic signaling pathway in response to DNA damage by p53 class mediator	7	0.4	0.043	1
GOTERM_BP_DIRECT	regulation of sodium ion transport	4	0.2	0.043	1
GOTERM_BP_DIRECT	ear development	4	0.2	0.043	1
GOTERM_BP_DIRECT	negative regulation of cell growth	15	0.8	0.045	1
GOTERM_BP_DIRECT	positive regulation of protein catabolic process	8	0.4	0.046	0.99
GOTERM_BP_DIRECT	negative regulation of gene expression	14	0.8	0.047	0.99
GOTERM_BP_DIRECT	regulation of ventricular cardiac muscle cell membrane repolarization	5	0.3	0.048	0.99
GOTERM_BP_DIRECT	protein N-linked glycosylation via asparagine	5	0.3	0.048	0.99
GOTERM_BP_DIRECT	intracellular protein transport	23	1.3	0.051	0.99
GOTERM_BP_DIRECT	platelet aggregation	7	0.4	0.052	0.99
GOTERM_BP_DIRECT	positive regulation of extrinsic apoptotic signaling pathway	6	0.3	0.059	1
GOTERM_BP_DIRECT	cellular response to vascular endothelial growth factor stimulus	4	0.2	0.063	1
GOTERM_BP_DIRECT	ATP hydrolysis coupled proton transport	7	0.4	0.063	1
GOTERM_BP_DIRECT	entrainment of circadian clock by photoperiod	5	0.3	0.063	1
GOTERM_BP_DIRECT	establishment of protein localization to plasma membrane	8	0.4	0.064	1
GOTERM_BP_DIRECT	pentose-phosphate shunt	3	0.2	0.075	1
GOTERM_BP_DIRECT	Notch receptor processing	3	0.2	0.075	1
GOTERM_BP_DIRECT	negative regulation of cAMP-mediated signaling	3	0.2	0.075	1
GOTERM_BP_DIRECT	regulation of Rab protein signal transduction	3	0.2	0.075	1
GOTERM_BP_DIRECT	protein targeting to plasma membrane	5	0.3	0.081	1
GOTERM_BP_DIRECT	early endosome to late endosome transport	5	0.3	0.081	1
GOTERM_BP_DIRECT	protein stabilization	16	0.9	0.081	1
GOTERM_BP_DIRECT	positive regulation of I-kappaB kinase/NF-kappaB signaling	19	1.1	0.083	1
GOTERM_BP_DIRECT	circadian regulation of gene expression	9	0.5	0.083	1
GOTERM_BP_DIRECT	cell-substrate adhesion	4	0.2	0.086	1
GOTERM_BP_DIRECT	epithelial cell-cell adhesion	4	0.2	0.086	1
GOTERM_BP_DIRECT	Bergmann glial cell differentiation	4	0.2	0.086	1
GOTERM_BP_DIRECT	stress fiber assembly	4	0.2	0.086	1
GOTERM_BP_DIRECT	myelination in peripheral nervous system	4	0.2	0.086	1
GOTERM_BP_DIRECT	embryo implantation	6	0.3	0.087	1
GOTERM_BP_DIRECT	inner ear development	6	0.3	0.087	1
GOTERM_BP_DIRECT	positive regulation of NF-kappaB transcription factor activity	15	0.8	0.094	1
GOTERM_BP_DIRECT	positive regulation of protein targeting to membrane	5	0.3	0.1	1
GOTERM_CC_DIRECT	extracellular exosome	345	19.4	1.1e-20	6.4e-18
GOTERM_CC_DIRECT	myelin sheath	33	1.9	1e-05	0.0029
GOTERM_CC_DIRECT	focal adhesion	56	3.1	2.1e-05	0.0039
GOTERM_CC_DIRECT	cytosol	104	5.8	0.00011	0.015
GOTERM_CC_DIRECT	mitochondrion	115	6.5	0.00026	0.029
GOTERM_CC_DIRECT	lysosomal membrane	29	1.6	0.00028	0.026
GOTERM_CC_DIRECT	membrane	108	6.1	0.00062	0.049
GOTERM_CC_DIRECT	lysosome	23	1.3	0.00094	0.065
GOTERM_CC_DIRECT	actin filament	12	0.7	0.001	0.063
GOTERM_CC_DIRECT	ruffle	15	0.8	0.0021	0.11
GOTERM_CC_DIRECT	Golgi membrane	23	1.3	0.0025	0.12
GOTERM_CC_DIRECT	cell-cell adherens junction	8	0.4	0.0026	0.12
GOTERM_CC_DIRECT	lamellipodium	21	1.2	0.0031	0.13
GOTERM_CC_DIRECT	nucleoplasm	161	9	0.0046	0.17
GOTERM_CC_DIRECT	cytoplasm	255	14.3	0.0071	0.24
GOTERM_CC_DIRECT	perinuclear region of cytoplasm	48	2.7	0.0072	0.23
GOTERM_CC_DIRECT	cell surface	46	2.6	0.0075	0.22
GOTERM_CC_DIRECT	mitochondrial respiratory chain complex I	10	0.6	0.0082	0.23
GOTERM_CC_DIRECT	endoplasmic reticulum membrane	35	2	0.0085	0.23
GOTERM_CC_DIRECT	mitochondrial inner membrane	26	1.5	0.0097	0.24
GOTERM_CC_DIRECT	cortical actin cytoskeleton	7	0.4	0.017	0.36
GOTERM_CC_DIRECT	membrane raft	19	1.1	0.018	0.38
GOTERM_CC_DIRECT	zonula adherens	4	0.2	0.023	0.44
GOTERM_CC_DIRECT	endoplasmic reticulum-Golgi intermediate compartment	9	0.5	0.025	0.45
GOTERM_CC_DIRECT	integral component of endoplasmic reticulum membrane	11	0.6	0.033	0.54
GOTERM_CC_DIRECT	cell leading edge	7	0.4	0.034	0.53
GOTERM_CC_DIRECT	U5 snRNP	3	0.2	0.037	0.54
GOTERM_CC_DIRECT	flotillin complex	4	0.2	0.037	0.54
GOTERM_CC_DIRECT	late endosome	14	0.8	0.049	0.63
GOTERM_CC_DIRECT	Golgi transport complex	4	0.2	0.055	0.65
GOTERM_CC_DIRECT	intermediate filament	10	0.6	0.06	0.68
GOTERM_CC_DIRECT	Golgi apparatus	58	3.3	0.063	0.69
GOTERM_CC_DIRECT	dendritic shaft	5	0.3	0.068	0.7
GOTERM_CC_DIRECT	apical plasma membrane	23	1.3	0.075	0.73
GOTERM_CC_DIRECT	Derlin-1 retrotranslocation complex	4	0.2	0.075	0.72
GOTERM_CC_DIRECT	caveola	8	0.4	0.077	0.72
GOTERM_CC_DIRECT	early endosome	20	1.1	0.081	0.73
GOTERM_CC_DIRECT	receptor complex	15	0.8	0.084	0.73
GOTERM_CC_DIRECT	trans-Golgi network	15	0.8	0.084	0.73
GOTERM_CC_DIRECT	recycling endosome membrane	6	0.3	0.085	0.73
GOTERM_CC_DIRECT	neuronal cell body	17	1	0.093	0.75
GOTERM_MF_DIRECT	poly(A) RNA binding	115	6.5	0.00018	0.14
GOTERM_MF_DIRECT	phosphatidylinositol-3-phosphate binding	9	0.5	0.0032	0.73
GOTERM_MF_DIRECT	oxidoreductase activity	19	1.1	0.0038	0.64
GOTERM_MF_DIRECT	structural molecule activity	22	1.2	0.0097	0.86
GOTERM_MF_DIRECT	GTPase activator activity	21	1.2	0.019	0.96
GOTERM_MF_DIRECT	NAD binding	8	0.4	0.03	0.98
GOTERM_MF_DIRECT	fructose-bisphosphate aldolase activity	3	0.2	0.034	0.98
GOTERM_MF_DIRECT	metallodipeptidase activity	3	0.2	0.034	0.98
GOTERM_MF_DIRECT	glycoprotein binding	10	0.6	0.043	0.99
GOTERM_MF_DIRECT	glucose binding	4	0.2	0.05	0.99
GOTERM_MF_DIRECT	AMP binding	3	0.2	0.063	1
GOTERM_MF_DIRECT	ephrin receptor activity	3	0.2	0.063	1
GOTERM_MF_DIRECT	receptor activity	11	0.6	0.063	0.99
GOTERM_MF_DIRECT	FMN binding	4	0.2	0.069	0.99
GOTERM_MF_DIRECT	ribosome binding	7	0.4	0.071	0.99
GOTERM_MF_DIRECT	protein homodimerization activity	5	0.3	0.076	0.99
GOTERM_MF_DIRECT	catalytic activity	13	0.7	0.097	1
GOTERM_MF_DIRECT	glucose transmembrane transporter activity	3	0.2	0.098	0.99

### Sheet: GO_juvenile
Category	Term	Count	%	P-Value	Benjamini
GOTERM_BP_DIRECT	cilium assembly	33	1.4	9.8e-09	3.3e-05
GOTERM_BP_DIRECT	ubiquitin-dependent protein catabolic process	30	1.3	2e-05	0.033
GOTERM_BP_DIRECT	peptidyl-serine phosphorylation	25	1.1	3.3e-05	0.037
GOTERM_BP_DIRECT	mitotic spindle organization	9	0.4	0.0013	0.66
GOTERM_BP_DIRECT	collagen fibril organization	11	0.5	0.0019	0.72
GOTERM_BP_DIRECT	cell division	14	0.6	0.0026	0.77
GOTERM_BP_DIRECT	centriole replication	8	0.3	0.0026	0.72
GOTERM_BP_DIRECT	positive regulation of transcription from RNA polymerase II promoter	86	3.7	0.0029	0.71
GOTERM_BP_DIRECT	negative regulation of apoptotic process	43	1.8	0.0037	0.76
GOTERM_BP_DIRECT	intraciliary transport involved in cilium morphogenesis	5	0.2	0.0066	0.89
GOTERM_BP_DIRECT	craniofacial suture morphogenesis	5	0.2	0.0066	0.89
GOTERM_BP_DIRECT	centrosome duplication	5	0.2	0.0066	0.89
GOTERM_BP_DIRECT	atrioventricular canal development	5	0.2	0.0066	0.89
GOTERM_BP_DIRECT	cytoplasmic microtubule organization	7	0.3	0.0087	0.93
GOTERM_BP_DIRECT	histone H3-K4 trimethylation	7	0.3	0.0087	0.93
GOTERM_BP_DIRECT	microtubule-based movement	15	0.6	0.0095	0.93
GOTERM_BP_DIRECT	microtubule anchoring	6	0.3	0.011	0.95
GOTERM_BP_DIRECT	ventricular system development	6	0.3	0.011	0.95
GOTERM_BP_DIRECT	positive regulation of maintenance of mitotic sister chromatid cohesion	4	0.2	0.013	0.96
GOTERM_BP_DIRECT	kidney development	14	0.6	0.013	0.95
GOTERM_BP_DIRECT	positive regulation of cytokinesis	9	0.4	0.014	0.94
GOTERM_BP_DIRECT	nonmotile primary cilium assembly	9	0.4	0.014	0.94
GOTERM_BP_DIRECT	multicellular organism growth	18	0.8	0.015	0.95
GOTERM_BP_DIRECT	positive regulation of proteasomal ubiquitin-dependent protein catabolic process	10	0.4	0.017	0.96
GOTERM_BP_DIRECT	palate development	16	0.7	0.017	0.95
GOTERM_BP_DIRECT	protein deubiquitination	13	0.6	0.018	0.96
GOTERM_BP_DIRECT	mitotic nuclear division	11	0.5	0.019	0.95
GOTERM_BP_DIRECT	Golgi ribbon formation	5	0.2	0.024	0.97
GOTERM_BP_DIRECT	circadian regulation of gene expression	12	0.5	0.025	0.98
GOTERM_BP_DIRECT	regulation of establishment of cell polarity	6	0.3	0.027	0.98
GOTERM_BP_DIRECT	male meiosis I	6	0.3	0.027	0.98
GOTERM_BP_DIRECT	double-strand break repair via homologous recombination	14	0.6	0.027	0.98
GOTERM_BP_DIRECT	protein desumoylation	4	0.2	0.029	0.98
GOTERM_BP_DIRECT	positive regulation of melanocyte differentiation	4	0.2	0.029	0.98
GOTERM_BP_DIRECT	centriole-centriole cohesion	4	0.2	0.029	0.98
GOTERM_BP_DIRECT	ER to Golgi vesicle-mediated transport	8	0.3	0.033	0.99
GOTERM_BP_DIRECT	negative regulation of gene expression	17	0.7	0.036	0.99
GOTERM_BP_DIRECT	smoothened signaling pathway	14	0.6	0.037	0.99
GOTERM_BP_DIRECT	collagen catabolic process	6	0.3	0.038	0.99
GOTERM_BP_DIRECT	chondrocyte development	6	0.3	0.038	0.99
GOTERM_BP_DIRECT	protein K48-linked deubiquitination	6	0.3	0.038	0.99
GOTERM_BP_DIRECT	replication fork processing	6	0.3	0.038	0.99
GOTERM_BP_DIRECT	heart development	21	0.9	0.041	0.99
GOTERM_BP_DIRECT	response to UV	8	0.3	0.042	0.99
GOTERM_BP_DIRECT	cellular response to DNA damage stimulus	18	0.8	0.045	0.99
GOTERM_BP_DIRECT	chromosome segregation	10	0.4	0.049	0.99
GOTERM_BP_DIRECT	fat cell differentiation	13	0.6	0.05	0.99
GOTERM_BP_DIRECT	protein polyubiquitination	12	0.5	0.05	0.99
GOTERM_BP_DIRECT	multivesicular body sorting pathway	4	0.2	0.051	0.99
GOTERM_BP_DIRECT	regulation of DNA replication	4	0.2	0.051	0.99
GOTERM_BP_DIRECT	regulation of G2/M transition of mitotic cell cycle	4	0.2	0.051	0.99
GOTERM_BP_DIRECT	RNA secondary structure unwinding	4	0.2	0.051	0.99
GOTERM_BP_DIRECT	mitochondrial genome maintenance	4	0.2	0.051	0.99
GOTERM_BP_DIRECT	positive regulation of cytoplasmic mRNA processing body assembly	4	0.2	0.051	0.99
GOTERM_BP_DIRECT	telomere maintenance via recombination	4	0.2	0.051	0.99
GOTERM_BP_DIRECT	regulation of attachment of spindle microtubules to kinetochore	4	0.2	0.051	0.99
GOTERM_BP_DIRECT	mitotic cell cycle	6	0.3	0.052	0.99
GOTERM_BP_DIRECT	cerebral cortex development	8	0.3	0.053	0.99
GOTERM_BP_DIRECT	regulation of transcription, DNA-templated	53	2.3	0.054	0.99
GOTERM_BP_DIRECT	miRNA mediated inhibition of translation	5	0.2	0.055	0.99
GOTERM_BP_DIRECT	regulation of bone mineralization	5	0.2	0.055	0.99
GOTERM_BP_DIRECT	dendrite morphogenesis	9	0.4	0.056	0.99
GOTERM_BP_DIRECT	cell-matrix adhesion	13	0.6	0.058	0.99
GOTERM_BP_DIRECT	stem cell population maintenance	11	0.5	0.059	0.99
GOTERM_BP_DIRECT	positive regulation of gene expression	27	1.2	0.061	0.99
GOTERM_BP_DIRECT	negative regulation of canonical Wnt signaling pathway	18	0.8	0.063	0.99
GOTERM_BP_DIRECT	epithelial cilium movement involved in determination of left/right asymmetry	3	0.1	0.064	0.99
GOTERM_BP_DIRECT	regulation of centriole replication	3	0.1	0.064	0.99
GOTERM_BP_DIRECT	ribosomal large subunit export from nucleus	3	0.1	0.064	0.99
GOTERM_BP_DIRECT	cilium-dependent cell motility	3	0.1	0.064	0.99
GOTERM_BP_DIRECT	negative regulation of chondrocyte proliferation	3	0.1	0.064	0.99
GOTERM_BP_DIRECT	centromere complex assembly	3	0.1	0.064	0.99
GOTERM_BP_DIRECT	monoubiquitinated protein deubiquitination	3	0.1	0.064	0.99
GOTERM_BP_DIRECT	de novo centriole assembly	3	0.1	0.064	0.99
GOTERM_BP_DIRECT	negative regulation of vascular smooth muscle contraction	3	0.1	0.064	0.99
GOTERM_BP_DIRECT	meiotic chromosome segregation	3	0.1	0.064	0.99
GOTERM_BP_DIRECT	RNA processing	9	0.4	0.068	0.99
GOTERM_BP_DIRECT	protein processing	9	0.4	0.068	0.99
GOTERM_BP_DIRECT	ERK1 and ERK2 cascade	6	0.3	0.069	0.99
GOTERM_BP_DIRECT	base-excision repair	7	0.3	0.076	1
GOTERM_BP_DIRECT	regulation of mitotic spindle assembly	5	0.2	0.076	0.99
GOTERM_BP_DIRECT	response to X-ray	5	0.2	0.076	0.99
GOTERM_BP_DIRECT	DNA-templated transcription, initiation	5	0.2	0.076	0.99
GOTERM_BP_DIRECT	establishment of planar polarity	5	0.2	0.076	0.99
GOTERM_BP_DIRECT	positive regulation of intracellular protein transport	5	0.2	0.076	0.99
GOTERM_BP_DIRECT	regulation of gene expression by genetic imprinting	5	0.2	0.076	0.99
GOTERM_BP_DIRECT	regulation of protein localization	8	0.3	0.079	1
GOTERM_BP_DIRECT	regulation of circadian rhythm	8	0.3	0.079	1
GOTERM_BP_DIRECT	peptidyl-threonine phosphorylation	8	0.3	0.079	1
GOTERM_BP_DIRECT	exonucleolytic nuclear-transcribed mRNA catabolic process involved in deadenylation-dependent decay	4	0.2	0.08	0.99
GOTERM_BP_DIRECT	protein localization to kinetochore	4	0.2	0.08	0.99
GOTERM_BP_DIRECT	cellular response to platelet-derived growth factor stimulus	4	0.2	0.08	0.99
GOTERM_BP_DIRECT	protein localization to chromosome, telomeric region	4	0.2	0.08	0.99
GOTERM_BP_DIRECT	motile cilium assembly	4	0.2	0.08	0.99
GOTERM_BP_DIRECT	intraciliary retrograde transport	4	0.2	0.08	0.99
GOTERM_BP_DIRECT	positive regulation of I-kappaB kinase/NF-kappaB signaling	23	1	0.08	0.99
GOTERM_BP_DIRECT	regulation of actin cytoskeleton organization	6	0.3	0.088	1
GOTERM_BP_DIRECT	adipose tissue development	6	0.3	0.088	1
GOTERM_BP_DIRECT	hippo signaling	6	0.3	0.088	1
GOTERM_BP_DIRECT	protein autophosphorylation	24	1	0.09	1
GOTERM_BP_DIRECT	mRNA processing	10	0.4	0.093	1
GOTERM_BP_DIRECT	membrane fusion	7	0.3	0.093	1
GOTERM_BP_DIRECT	mitotic cytokinesis	7	0.3	0.093	1
Category	Term	Count	%	P-Value	Benjamini
GOTERM_CC_DIRECT	nucleoplasm	264	11.3	2.8e-18	1.7e-15
GOTERM_CC_DIRECT	centriole	38	1.6	2.3e-15	7.2e-13
GOTERM_CC_DIRECT	centrosome	90	3.9	3.5e-15	7.3e-13
GOTERM_CC_DIRECT	ciliary basal body	27	1.2	2.8e-08	4.3e-06
GOTERM_CC_DIRECT	spindle pole	25	1.1	4e-07	4.9e-05
GOTERM_CC_DIRECT	cytoplasm	335	14.4	3.1e-06	0.00032
GOTERM_CC_DIRECT	chromatin	21	0.9	3.4e-06	0.0003
GOTERM_CC_DIRECT	nucleolus	97	4.2	8.6e-05	0.0066
GOTERM_CC_DIRECT	centriolar satellite	10	0.4	0.00029	0.02
GOTERM_CC_DIRECT	kinetochore	17	0.7	0.00053	0.032
GOTERM_CC_DIRECT	pericentriolar material	9	0.4	0.00064	0.035
GOTERM_CC_DIRECT	axoneme	15	0.6	0.00067	0.034
GOTERM_CC_DIRECT	ciliary transition zone	8	0.3	0.00081	0.038
GOTERM_CC_DIRECT	site of double-strand break	11	0.5	0.0012	0.052
GOTERM_CC_DIRECT	proteinaceous extracellular matrix	32	1.4	0.0016	0.065
GOTERM_CC_DIRECT	nucleus	271	11.6	0.0018	0.067
GOTERM_CC_DIRECT	nuclear chromosome, telomeric region	22	0.9	0.0022	0.077
GOTERM_CC_DIRECT	spindle microtubule	11	0.5	0.0024	0.079
GOTERM_CC_DIRECT	chromosome, telomeric region	7	0.3	0.0032	0.098
GOTERM_CC_DIRECT	membrane	122	5.2	0.0037	0.11
GOTERM_CC_DIRECT	PML body	15	0.6	0.0057	0.16
GOTERM_CC_DIRECT	CCR4-NOT complex	7	0.3	0.0081	0.2
GOTERM_CC_DIRECT	mitotic spindle pole	5	0.2	0.0093	0.22
GOTERM_CC_DIRECT	deuterosome	4	0.2	0.0097	0.22
GOTERM_CC_DIRECT	male pronucleus	4	0.2	0.0097	0.22
GOTERM_CC_DIRECT	cilium	11	0.5	0.012	0.26
GOTERM_CC_DIRECT	mitotic spindle midzone	5	0.2	0.017	0.33
GOTERM_CC_DIRECT	cytoplasmic dynein complex	6	0.3	0.018	0.34
GOTERM_CC_DIRECT	cytoplasmic mRNA processing body	11	0.5	0.018	0.33
GOTERM_CC_DIRECT	midbody	20	0.9	0.018	0.33
GOTERM_CC_DIRECT	micro-ribonucleoprotein complex	4	0.2	0.022	0.36
GOTERM_CC_DIRECT	female pronucleus	4	0.2	0.022	0.36
GOTERM_CC_DIRECT	SNARE complex	7	0.3	0.023	0.37
GOTERM_CC_DIRECT	mediator complex	9	0.4	0.027	0.41
GOTERM_CC_DIRECT	nuclear speck	16	0.7	0.032	0.45
GOTERM_CC_DIRECT	cytoplasmic stress granule	8	0.3	0.033	0.45
GOTERM_CC_DIRECT	photoreceptor connecting cilium	9	0.4	0.033	0.45
GOTERM_CC_DIRECT	nuclear membrane	22	0.9	0.034	0.45
GOTERM_CC_DIRECT	Smc5-Smc6 complex	4	0.2	0.039	0.48
GOTERM_CC_DIRECT	cytosol	104	4.5	0.044	0.52
GOTERM_CC_DIRECT	ubiquitin ligase complex	9	0.4	0.049	0.54
GOTERM_CC_DIRECT	nuclear euchromatin	7	0.3	0.05	0.54
GOTERM_CC_DIRECT	intracellular ribonucleoprotein complex	11	0.5	0.051	0.55
GOTERM_CC_DIRECT	centralspindlin complex	3	0.1	0.053	0.55
GOTERM_CC_DIRECT	microtubule	21	0.9	0.054	0.55
GOTERM_CC_DIRECT	filopodium	10	0.4	0.055	0.55
GOTERM_CC_DIRECT	Ada2/Gcn5/Ada3 transcription activator complex	5	0.2	0.055	0.54
GOTERM_CC_DIRECT	collagen trimer	9	0.4	0.058	0.55
GOTERM_CC_DIRECT	Golgi apparatus	69	3	0.061	0.56
GOTERM_CC_DIRECT	ciliary transition fiber	4	0.2	0.061	0.56
GOTERM_CC_DIRECT	beta-catenin destruction complex	4	0.2	0.061	0.56
GOTERM_CC_DIRECT	endosome	17	0.7	0.064	0.56
GOTERM_CC_DIRECT	transcriptional repressor complex	8	0.3	0.072	0.6
GOTERM_CC_DIRECT	phagocytic vesicle	8	0.3	0.085	0.66
GOTERM_CC_DIRECT	motile cilium	7	0.3	0.091	0.67
GOTERM_CC_DIRECT	Wnt signalosome	3	0.1	0.096	0.69
GOTERM_CC_DIRECT	apical junction complex	3	0.1	0.096	0.69
GOTERM_MF_DIRECT	nucleic acid binding	102	4.4	7.4e-10	5.3e-07
GOTERM_MF_DIRECT	metal ion binding	160	6.9	3.8e-09	1.4e-06
GOTERM_MF_DIRECT	zinc ion binding	167	7.2	4e-07	9.6e-05
GOTERM_MF_DIRECT	ATP binding	205	8.8	6.7e-07	0.00012
GOTERM_MF_DIRECT	nucleotide binding	62	2.7	5.6e-06	0.0008
GOTERM_MF_DIRECT	protein serine/threonine kinase activity	46	2	7.5e-06	0.0009
GOTERM_MF_DIRECT	metalloendopeptidase activity	33	1.4	1.1e-05	0.0012
GOTERM_MF_DIRECT	thiol-dependent ubiquitin-specific protease activity	21	0.9	8.3e-05	0.0075
GOTERM_MF_DIRECT	chromatin binding	54	2.3	0.00023	0.018
GOTERM_MF_DIRECT	ubiquitin-protein transferase activity	32	1.4	0.00093	0.065
GOTERM_MF_DIRECT	DNA binding	78	3.3	0.0014	0.09
GOTERM_MF_DIRECT	mRNA binding	17	0.7	0.0017	0.099
GOTERM_MF_DIRECT	nucleocytoplasmic transporter activity	6	0.3	0.002	0.11
GOTERM_MF_DIRECT	cysteine-type endopeptidase activity	12	0.5	0.0029	0.14
GOTERM_MF_DIRECT	protein kinase activity	30	1.3	0.0049	0.21
GOTERM_MF_DIRECT	ligase activity	12	0.5	0.015	0.49
GOTERM_MF_DIRECT	poly(A)-specific ribonuclease activity	6	0.3	0.018	0.53
GOTERM_MF_DIRECT	miRNA binding	6	0.3	0.018	0.53
GOTERM_MF_DIRECT	poly(A) RNA binding	125	5.4	0.019	0.53
GOTERM_MF_DIRECT	extracellular matrix structural constituent	9	0.4	0.021	0.56
GOTERM_MF_DIRECT	phosphatidylinositol binding	14	0.6	0.036	0.74
GOTERM_MF_DIRECT	microtubule motor activity	13	0.6	0.039	0.74
GOTERM_MF_DIRECT	core promoter sequence-specific DNA binding	9	0.4	0.04	0.74
GOTERM_MF_DIRECT	Rho guanyl-nucleotide exchange factor activity	14	0.6	0.041	0.73
GOTERM_MF_DIRECT	manganese ion binding	9	0.4	0.049	0.78
GOTERM_MF_DIRECT	double-stranded DNA binding	7	0.3	0.05	0.77
GOTERM_MF_DIRECT	protein tyrosine/serine/threonine phosphatase activity	8	0.3	0.05	0.76
GOTERM_MF_DIRECT	thyroid hormone receptor coactivator activity	3	0.1	0.053	0.77
GOTERM_MF_DIRECT	RNA 7-methylguanosine cap binding	3	0.1	0.053	0.77
GOTERM_MF_DIRECT	RNA binding	24	1	0.053	0.76
GOTERM_MF_DIRECT	GTPase activator activity	23	1	0.054	0.75
GOTERM_MF_DIRECT	mRNA 3'-UTR binding	8	0.3	0.06	0.78
GOTERM_MF_DIRECT	thiol-dependent ubiquitinyl hydrolase activity	6	0.3	0.061	0.77
GOTERM_MF_DIRECT	transcription factor activity, sequence-specific DNA binding	45	1.9	0.069	0.8
GOTERM_MF_DIRECT	ubiquitin protein ligase activity	16	0.7	0.069	0.79
GOTERM_MF_DIRECT	poly(U) RNA binding	5	0.2	0.074	0.8
GOTERM_MF_DIRECT	DNA-dependent ATPase activity	6	0.3	0.077	0.81
GOTERM_MF_DIRECT	ATP-dependent helicase activity	6	0.3	0.094	0.86
GOTERM_MF_DIRECT	1-phosphatidylinositol binding	5	0.2	0.096	0.86
GOTERM_MF_DIRECT	3'-5' exonuclease activity	5	0.2	0.096	0.86
GOTERM_MF_DIRECT	leucine binding	3	0.1	0.096	0.85
GOTERM_MF_DIRECT	protein serine/threonine phosphatase activity	8	0.3	0.099	0.85

### Sheet: KEGG_adult
Category	Term	Count	%	P-Value	Benjamini
KEGG_PATHWAY	Metabolic pathways	184	10.3	1.5e-08	4.1e-06
KEGG_PATHWAY	Protein processing in endoplasmic reticulum	39	2.2	2.3e-06	0.00033
KEGG_PATHWAY	Biosynthesis of antibiotics	45	2.5	1.1e-05	0.001
KEGG_PATHWAY	Lysosome	28	1.6	2e-05	0.0014
KEGG_PATHWAY	Glycolysis / Gluconeogenesis	19	1.1	8.1e-05	0.0046
KEGG_PATHWAY	Carbon metabolism	25	1.4	0.00066	0.031
KEGG_PATHWAY	Fructose and mannose metabolism	11	0.6	0.00068	0.027
KEGG_PATHWAY	Oxidative phosphorylation	26	1.5	0.0022	0.075
KEGG_PATHWAY	Arginine and proline metabolism	13	0.7	0.0022	0.067
KEGG_PATHWAY	Insulin resistance	21	1.2	0.003	0.082
KEGG_PATHWAY	Pentose phosphate pathway	9	0.5	0.0069	0.16
KEGG_PATHWAY	Biosynthesis of amino acids	15	0.8	0.011	0.22
KEGG_PATHWAY	Tight junction	17	1	0.012	0.23
KEGG_PATHWAY	Fatty acid degradation	11	0.6	0.012	0.22
KEGG_PATHWAY	Tryptophan metabolism	11	0.6	0.016	0.27
KEGG_PATHWAY	Alzheimer's disease	28	1.6	0.016	0.25
KEGG_PATHWAY	Fatty acid metabolism	12	0.7	0.019	0.27
KEGG_PATHWAY	Notch signaling pathway	10	0.6	0.019	0.26
KEGG_PATHWAY	Endocytosis	35	2	0.028	0.34
KEGG_PATHWAY	Focal adhesion	30	1.7	0.028	0.33
KEGG_PATHWAY	Aminoacyl-tRNA biosynthesis	10	0.6	0.028	0.32
KEGG_PATHWAY	Ubiquitin mediated proteolysis	22	1.2	0.03	0.32
KEGG_PATHWAY	Aldosterone synthesis and secretion	14	0.8	0.033	0.33
KEGG_PATHWAY	HIF-1 signaling pathway	16	0.9	0.04	0.38
KEGG_PATHWAY	Estrogen signaling pathway	16	0.9	0.04	0.38
KEGG_PATHWAY	Sulfur metabolism	4	0.2	0.05	0.44
KEGG_PATHWAY	Parkinson's disease	23	1.3	0.052	0.44
KEGG_PATHWAY	Cocaine addiction	9	0.5	0.055	0.45
KEGG_PATHWAY	Epstein-Barr virus infection	17	1	0.057	0.45
KEGG_PATHWAY	Adipocytokine signaling pathway	12	0.7	0.06	0.45
KEGG_PATHWAY	Insulin signaling pathway	20	1.1	0.064	0.46
KEGG_PATHWAY	Bacterial invasion of epithelial cells	14	0.8	0.065	0.46
KEGG_PATHWAY	Cell adhesion molecules (CAMs)	21	1.2	0.066	0.45
KEGG_PATHWAY	Fatty acid elongation	7	0.4	0.068	0.45
KEGG_PATHWAY	cAMP signaling pathway	27	1.5	0.068	0.44
KEGG_PATHWAY	Gap junction	14	0.8	0.07	0.44
KEGG_PATHWAY	Thyroid hormone synthesis	12	0.7	0.072	0.44
KEGG_PATHWAY	Pyruvate metabolism	9	0.5	0.077	0.46
KEGG_PATHWAY	beta-Alanine metabolism	7	0.4	0.077	0.45
KEGG_PATHWAY	cGMP-PKG signaling pathway	23	1.3	0.085	0.47
KEGG_PATHWAY	Amino sugar and nucleotide sugar metabolism	9	0.5	0.085	0.46
KEGG_PATHWAY	Glycine, serine and threonine metabolism	9	0.5	0.085	0.46
KEGG_PATHWAY	Vascular smooth muscle contraction	18	1	0.087	0.47
KEGG_PATHWAY	Starch and sucrose metabolism	7	0.4	0.099	0.5

### Sheet: KEGG_juvenile
Category	Term	Count	%	P-Value	Benjamini
KEGG_PATHWAY	Cell cycle	30	1.3	6.8e-06	0.0018
KEGG_PATHWAY	Ubiquitin mediated proteolysis	30	1.3	3.1e-05	0.0041
KEGG_PATHWAY	Focal adhesion	39	1.7	3.3e-05	0.0029
KEGG_PATHWAY	TNF signaling pathway	23	1	0.0001	0.0069
KEGG_PATHWAY	p53 signaling pathway	19	0.8	0.00011	0.0057
KEGG_PATHWAY	RNA degradation	20	0.9	0.00012	0.0053
KEGG_PATHWAY	Pathways in cancer	59	2.5	0.00076	0.028
KEGG_PATHWAY	Fanconi anemia pathway	14	0.6	0.00083	0.027
KEGG_PATHWAY	FoxO signaling pathway	25	1.1	0.00097	0.028
KEGG_PATHWAY	ECM-receptor interaction	19	0.8	0.0011	0.028
KEGG_PATHWAY	PI3K-Akt signaling pathway	48	2.1	0.0014	0.034
KEGG_PATHWAY	MAPK signaling pathway	39	1.7	0.0015	0.033
KEGG_PATHWAY	MicroRNAs in cancer	26	1.1	0.0016	0.031
KEGG_PATHWAY	Insulin signaling pathway	24	1	0.0033	0.061
KEGG_PATHWAY	Platelet activation	23	1	0.0036	0.061
KEGG_PATHWAY	Proteoglycans in cancer	32	1.4	0.004	0.065
KEGG_PATHWAY	GnRH signaling pathway	17	0.7	0.0047	0.072
KEGG_PATHWAY	Small cell lung cancer	17	0.7	0.0047	0.072
KEGG_PATHWAY	Endocytosis	37	1.6	0.0057	0.08
KEGG_PATHWAY	ErbB signaling pathway	16	0.7	0.0071	0.095
KEGG_PATHWAY	Protein digestion and absorption	19	0.8	0.012	0.15
KEGG_PATHWAY	Dopaminergic synapse	20	0.9	0.014	0.16
KEGG_PATHWAY	Non-small cell lung cancer	11	0.5	0.015	0.16
KEGG_PATHWAY	Progesterone-mediated oocyte maturation	16	0.7	0.015	0.16
KEGG_PATHWAY	Chronic myeloid leukemia	14	0.6	0.016	0.16
KEGG_PATHWAY	Signaling pathways regulating pluripotency of stem cells	21	0.9	0.019	0.19
KEGG_PATHWAY	Regulation of actin cytoskeleton	30	1.3	0.02	0.19
KEGG_PATHWAY	Hepatitis B	23	1	0.021	0.19
KEGG_PATHWAY	Epstein-Barr virus infection	18	0.8	0.022	0.19
KEGG_PATHWAY	Wnt signaling pathway	21	0.9	0.024	0.2
KEGG_PATHWAY	Axon guidance	20	0.9	0.025	0.2
KEGG_PATHWAY	Amoebiasis	18	0.8	0.026	0.2
KEGG_PATHWAY	Spliceosome	22	0.9	0.029	0.21
KEGG_PATHWAY	Cholinergic synapse	16	0.7	0.038	0.27
KEGG_PATHWAY	Glucagon signaling pathway	16	0.7	0.038	0.27
KEGG_PATHWAY	SNARE interactions in vesicular transport	8	0.3	0.042	0.29
KEGG_PATHWAY	Glioma	11	0.5	0.043	0.28
KEGG_PATHWAY	HTLV-I infection	34	1.5	0.047	0.3
KEGG_PATHWAY	Hedgehog signaling pathway	6	0.3	0.059	0.36
KEGG_PATHWAY	Sphingolipid signaling pathway	17	0.7	0.06	0.35
KEGG_PATHWAY	Prostate cancer	13	0.6	0.071	0.39
KEGG_PATHWAY	Insulin resistance	16	0.7	0.072	0.39
KEGG_PATHWAY	Prolactin signaling pathway	11	0.5	0.076	0.4
KEGG_PATHWAY	Oocyte meiosis	16	0.7	0.077	0.4
KEGG_PATHWAY	Vasopressin-regulated water reabsorption	8	0.3	0.078	0.39
KEGG_PATHWAY	Renin secretion	11	0.5	0.082	0.4
KEGG_PATHWAY	Long-term depression	10	0.4	0.084	0.41
